# A molecular atlas of adult *C. elegans* motor neurons reveals ancient diversity delineated by conserved transcription factor codes

**DOI:** 10.1101/2023.08.04.552048

**Authors:** Jayson J. Smith, Seth R. Taylor, Jacob A. Blum, Aaron D. Gitler, David M. Miller, Paschalis Kratsios

**Author notes:** These authors contributed equally to this work (Jayson J. Smith, Seth R. Taylor).

## Abstract

Motor neurons (MNs) constitute an ancient cell type targeted by multiple adult-onset diseases. It is therefore important to define the molecular makeup of adult MNs in animal models and extract organizing principles. Here, we generated a comprehensive molecular atlas of adult *Caenorhabditis elegans* MNs and a searchable database (http://celegans.spinalcordatlas.org). Single-cell RNA-sequencing of 13,200 cells revealed that ventral nerve cord MNs cluster into 29 molecularly distinct subclasses. All subclasses are delineated by unique expression codes of either neuropeptide or transcription factor gene families. Strikingly, we found that combinatorial codes of homeodomain transcription factor genes define adult MN diversity both in *C. elegans* and mice. Further, molecularly defined MN subclasses in *C. elegans* display distinct patterns of connectivity. Hence, our study couples the connectivity map of the *C. elegans* motor circuit with a molecular atlas of its constituent MNs, and uncovers organizing principles and conserved molecular codes of adult MN diversity.
