## Supplementary File 3 for "A molecular atlas of adult *C. elegans* motor neurons reveals ancient diversity delineated by conserved transcription factor codes"

### Sheet: All HDs in mouse MNs
Supplementary File 3. HD transcription factor families in adult mouse MNs
	Mapped IDs	Gene Name Symbol	Homeobox Type	PANTHER Family/Subfamily	PANTHER protein class	Species
MOUSE|MGI=MGI=108013|UniProtKB=O08934	Uncx	Homeobox protein unc-4 homolog;Uncx;PTN000677029;orthologs	UNC	HOMEOBOX PROTEIN UNC-4 HOMOLOG (PTHR46799:SF1)	homeodomain transcription factor(PC00119)	Mus musculus
MOUSE|MGI=MGI=96187|UniProtKB=P09023	Hoxb6	Homeobox protein Hox-B6;Hoxb6;PTN000674873;orthologs	ANTP (HOXL)	HOMEOBOX PROTEIN HOX-B6 (PTHR45659:SF9)	homeodomain transcription factor(PC00119)	Mus musculus
MOUSE|MGI=MGI=94903|UniProtKB=Q64205	Dlx3	Homeobox protein DLX-3;Dlx3;PTN000675757;orthologs	ANTP (NKL)	HOMEOBOX PROTEIN DLX-3 (PTHR24327:SF28)	homeodomain transcription factor(PC00119)	Mus musculus
MOUSE|MGI=MGI=107792|UniProtKB=P61375	Lhx5	LIM/homeobox protein Lhx5;Lhx5;PTN000654376;orthologs	LIM	LIM/HOMEOBOX PROTEIN LHX5 (PTHR24208:SF115)	homeodomain transcription factor(PC00119)	Mus musculus
MOUSE|MGI=MGI=96202|UniProtKB=P28359	Hoxd10	Homeobox protein Hox-D10;Hoxd10;PTN000675000;orthologs	ANTP (HOXL)	HOMEOBOX PROTEIN HOX-D10 (PTHR45874:SF5)	homeodomain transcription factor(PC00119)	Mus musculus
MOUSE|MGI=MGI=109160|UniProtKB=Q9QZW9	Mnx1	Motor neuron and pancreas homeobox protein 1;Mnx1;PTN000677928;orthologs	ANTP (HOXL)	MOTOR NEURON AND PANCREAS HOMEOBOX PROTEIN 1 (PTHR24335:SF3)	homeodomain transcription factor(PC00119)	Mus musculus
MOUSE|MGI=MGI=96193|UniProtKB=P31313	Hoxc11	Homeobox protein Hox-C11;Hoxc11;PTN000675127;orthologs	ANTP (HOXL)	HOMEOBOX PROTEIN HOX-C11 (PTHR46092:SF1)	homeodomain transcription factor(PC00119)	Mus musculus
MOUSE|MGI=MGI=2678023|UniProtKB=Q80W88	Homez	Homeobox and leucine zipper protein Homez;Homez;PTN000397678;orthologs	ZF	HOMEOBOX AND LEUCINE ZIPPER PROTEIN HOMEZ (PTHR15467:SF7)	homeodomain transcription factor(PC00119)	Mus musculus
MOUSE|MGI=MGI=96186|UniProtKB=P09079	Hoxb5	Homeobox protein Hox-B5;Hoxb5;PTN000674740;orthologs	ANTP (HOXL)	HOMEOBOX PROTEIN HOX-B5 (PTHR45659:SF2)	homeodomain transcription factor(PC00119)	Mus musculus
MOUSE|MGI=MGI=104717|UniProtKB=Q60954	Meis1	Homeobox protein Meis1;Meis1;PTN000219791;orthologs	TALE/HOX cofactor	HOMEOBOX PROTEIN MEIS1 (PTHR11850:SF126)	homeodomain transcription factor(PC00119)	Mus musculus
MOUSE|MGI=MGI=1197522|UniProtKB=P81067	Irx3	Iroquois-class homeodomain protein IRX-3;Irx3;PTN000130080;orthologs	TALE/HOX cofactor	IROQUOIS-CLASS HOMEODOMAIN PROTEIN IRX-3 (PTHR11211:SF14)	homeodomain transcription factor(PC00119)	Mus musculus
MOUSE|MGI=MGI=1931321|UniProtKB=Q99NE9	Pbx4	Pre-B-cell leukemia transcription factor 4;Pbx4;PTN000219908;orthologs	TALE/HOX cofactor	PRE-B-CELL LEUKEMIA TRANSCRIPTION FACTOR 4 (PTHR11850:SF98)	homeodomain transcription factor(PC00119)	Mus musculus
MOUSE|MGI=MGI=96179|UniProtKB=P02830	Hoxa7	Homeobox protein Hox-A7;Hoxa7;PTN000674883;orthologs	ANTP (HOXL)	HOMEOBOX PROTEIN HOX-A7 (PTHR45659:SF12)	homeodomain transcription factor(PC00119)	Mus musculus
MOUSE|MGI=MGI=96184|UniProtKB=P09026	Hoxb3	Homeobox protein Hox-B3;Hoxb3;PTN000675552;orthologs	ANTP (HOXL)	HOMEOBOX PROTEIN HOX-B3 (PTHR45664:SF11)	homeodomain transcription factor(PC00119)	Mus musculus
MOUSE|MGI=MGI=1918718|UniProtKB=Q9D350	Obox1	OBOX1;Obox1;PTN004692277;orthologs		HOMEOBOX PROTEIN VENTX (PTHR24327:SF29)	homeodomain transcription factor(PC00119)	Mus musculus
MOUSE|MGI=MGI=96203|UniProtKB=P23813	Hoxd11	Homeobox protein Hox-D11;Hoxd11;PTN000675110;orthologs	ANTP (HOXL)	HOMEOBOX PROTEIN HOX-D11 (PTHR46092:SF2)	homeodomain transcription factor(PC00119)	Mus musculus
MOUSE|MGI=MGI=96183|UniProtKB=P0C1T1	Hoxb2	Homeobox protein Hox-B2;Hoxb2;PTN000674571;orthologs	ANTP (HOXL)	HOMEOBOX PROTEIN HOX-B2 (PTHR45664:SF7)	homeodomain transcription factor(PC00119)	Mus musculus
MOUSE|MGI=MGI=1100498|UniProtKB=O35160	Pitx3	Pituitary homeobox 3;Pitx3;PTN000676510;orthologs	PRD	PITUITARY HOMEOBOX 3 (PTHR45882:SF2)	homeodomain transcription factor(PC00119)	Mus musculus
MOUSE|MGI=MGI=96194|UniProtKB=Q8K5B8	Hoxc12	Homeobox protein Hox-C12;Hoxc12;PTN000674975;orthologs	ANTP (HOXL)	HOMEOBOX PROTEIN HOX-C12 (PTHR46440:SF2)	homeodomain transcription factor(PC00119)	Mus musculus
MOUSE|MGI=MGI=2683087|UniProtKB=Q8C0C0	Zhx2	Zinc fingers and homeoboxes protein 2;Zhx2;PTN000397654;orthologs	ZF	ZINC FINGERS AND HOMEOBOXES PROTEIN 2 (PTHR15467:SF5)	homeodomain transcription factor(PC00119)	Mus musculus
MOUSE|MGI=MGI=99783|UniProtKB=P63006	Lhx1	LIM/homeobox protein Lhx1;Lhx1;PTN000654389;orthologs	LIM	LIM/HOMEOBOX PROTEIN LHX1 (PTHR24208:SF106)	homeodomain transcription factor(PC00119)	Mus musculus
MOUSE|MGI=MGI=102673|UniProtKB=P50481	Lhx3	LIM/homeobox protein Lhx3;Lhx3;PTN000717561;orthologs	LIM	LIM/HOMEOBOX PROTEIN LHX3 (PTHR24208:SF91)	homeodomain transcription factor(PC00119)	Mus musculus
MOUSE|MGI=MGI=2148204|UniProtKB=Q8BYH0	Prrxl1	Dorsal root ganglia homeobox protein;Drgx;PTN000677248;orthologs	PRD	DORSAL ROOT GANGLIA HOMEOBOX PROTEIN (PTHR24329:SF542)	homeodomain transcription factor(PC00119)	Mus musculus
MOUSE|MGI=MGI=1201409|UniProtKB=O70477	Pknox1	Homeobox protein PKNOX1;Pknox1;PTN000219961;orthologs	TALE	HOMEOBOX PROTEIN PKNOX1 (PTHR11850:SF80)	homeodomain transcription factor(PC00119)	Mus musculus
MOUSE|MGI=MGI=96188|UniProtKB=P09024	Hoxb7	Homeobox protein Hox-B7;Hoxb7;PTN000674886;orthologs	ANTP (HOXL)	HOMEOBOX PROTEIN HOX-B7 (PTHR45659:SF11)	homeodomain transcription factor(PC00119)	Mus musculus
MOUSE|MGI=MGI=106034|UniProtKB=Q61321	Six4	Homeobox protein SIX4;Six4;PTN000044464;orthologs	SINE	HOMEOBOX PROTEIN SIX4 (PTHR10390:SF36)	homeodomain transcription factor(PC00119)	Mus musculus
MOUSE|MGI=MGI=108564|UniProtKB=P97367	Meis2	Homeobox protein Meis2;Meis2;PTN000219752;orthologs	TALE/HOX cofactor	HOMEOBOX PROTEIN MEIS2 (PTHR11850:SF47)	homeodomain transcription factor(PC00119)	Mus musculus
MOUSE|MGI=MGI=2145733|UniProtKB=Q8BX39	Cphx3	Cytoplasmic polyadenylated homeobox;Cphx3;PTN000678720;orthologs		CYTOPLASMIC POLYADENYLATED HOMEOBOX-LIKE (PTHR24341:SF1)	homeodomain transcription factor(PC00119)	Mus musculus
MOUSE|MGI=MGI=96172|UniProtKB=P31311	Hoxa11	Homeobox protein Hox-A11;Hoxa11;PTN000675299;orthologs	ANTP (HOXL)	HOMEOBOX PROTEIN HOX-A11 (PTHR46092:SF3)	homeodomain transcription factor(PC00119)	Mus musculus
MOUSE|MGI=MGI=1100513|UniProtKB=O88609	Lmx1b	LIM homeobox transcription factor 1-beta;Lmx1b;PTN000654706;orthologs	LIM	LIM HOMEOBOX TRANSCRIPTION FACTOR 1-BETA (PTHR24208:SF96)	homeodomain transcription factor(PC00119)	Mus musculus
MOUSE|MGI=MGI=96171|UniProtKB=P31310	Hoxa10	Homeobox protein Hox-A10;Hoxa10;PTN000675088;orthologs	ANTP (HOXL)	HOMEOBOX PROTEIN HOX-A10 (PTHR45874:SF1)	homeodomain transcription factor(PC00119)	Mus musculus
MOUSE|MGI=MGI=2687286|UniProtKB=Q8BIA3	Mkx	Homeobox protein Mohawk;Mkx;PTN000129994;orthologs	TALE	HOMEOBOX PROTEIN MOHAWK (PTHR11211:SF3)	homeodomain transcription factor(PC00119)	Mus musculus
MOUSE|MGI=MGI=2444772|UniProtKB=Q8C0Q2	Zhx3	Zinc fingers and homeoboxes protein 3;Zhx3;PTN000397628;orthologs	ZF	ZINC FINGERS AND HOMEOBOXES PROTEIN 3 (PTHR15467:SF6)	homeodomain transcription factor(PC00119)	Mus musculus
MOUSE|MGI=MGI=95390|UniProtKB=P09066	En2	Homeobox protein engrailed-2;En2;PTN000678732;orthologs	ANTP (NKL)	HOMEOBOX PROTEIN ENGRAILED-2 (PTHR24341:SF5)	homeodomain transcription factor(PC00119)	Mus musculus
MOUSE|MGI=MGI=103219|UniProtKB=P32443	Meox2	Homeobox protein MOX-2;Meox2;PTN000676016;orthologs	ANTP (HOXL)	HOMEOBOX PROTEIN MOX-2 (PTHR24328:SF1)	homeodomain transcription factor(PC00119)	Mus musculus
MOUSE|MGI=MGI=109617|UniProtKB=O08686	Barx2	Homeobox protein BarH-like 2;Barx2;PTN000677548;orthologs	ANTP (NKL)	HOMEOBOX PROTEIN BARH-LIKE 2 (PTHR24330:SF7)	homeodomain transcription factor(PC00119)	Mus musculus
MOUSE|MGI=MGI=2445415|UniProtKB=Q8BG99	Pknox2	Homeobox protein PKNOX2;Pknox2;PTN000219988;orthologs	TALE	HOMEOBOX PROTEIN PKNOX2 (PTHR11850:SF53)	homeodomain transcription factor(PC00119)	Mus musculus
MOUSE|MGI=MGI=102780|UniProtKB=Q62231	Six1	Homeobox protein SIX1;Six1;PTN000044361;orthologs	SINE	HOMEOBOX PROTEIN SIX1 (PTHR10390:SF13)	homeodomain transcription factor(PC00119)	Mus musculus
MOUSE|MGI=MGI=108519|UniProtKB=P97368	Meis3	Homeobox protein Meis3;Meis3;PTN000219778;orthologs	TALE	HOMEOBOX PROTEIN MEIS3 (PTHR11850:SF190)	homeodomain transcription factor(PC00119)	Mus musculus
MOUSE|MGI=MGI=2686934|UniProtKB=Q2MHN3	Zfhx2	Zinc finger homeobox protein 2;Zfhx2;PTN000654757;orthologs	ZF	ZINC FINGER HOMEOBOX PROTEIN 2 (PTHR45891:SF1)	C2H2 zinc finger transcription factor(PC00248)	Mus musculus
MOUSE|MGI=MGI=107374|UniProtKB=P70314	Pitx1	Pituitary homeobox 1;Pitx1;PTN000676481;orthologs	PRD	PITUITARY HOMEOBOX 1 (PTHR45882:SF1)	homeodomain transcription factor(PC00119)	Mus musculus
MOUSE|MGI=MGI=1197515|UniProtKB=P81068	Irx1	Iroquois-class homeodomain protein IRX-1;Irx1;PTN000130026;orthologs	TALE	IROQUOIS-CLASS HOMEODOMAIN PROTEIN IRX-1 (PTHR11211:SF13)	homeodomain transcription factor(PC00119)	Mus musculus
MOUSE|MGI=MGI=1197526|UniProtKB=P81066	Irx2	Iroquois-class homeodomain protein IRX-2;Irx2;PTN000130131;orthologs	TALE	IROQUOIS-CLASS HOMEODOMAIN PROTEIN IRX-2 (PTHR11211:SF15)	homeodomain transcription factor(PC00119)	Mus musculus
MOUSE|MGI=MGI=97495|UniProtKB=P41778	Pbx1	Pre-B-cell leukemia transcription factor 1;Pbx1;PTN000219871;orthologs	TALE/HOX cofactor	PRE-B-CELL LEUKEMIA TRANSCRIPTION FACTOR 1 (PTHR11850:SF89)	homeodomain transcription factor(PC00119)	Mus musculus
MOUSE|MGI=MGI=96196|UniProtKB=P32043	Hoxc5	Homeobox protein Hox-C5;Hoxc5;PTN000674720;orthologs	ANTP (HOXL)	HOMEOBOX PROTEIN HOX-C5 (PTHR45659:SF5)	homeodomain transcription factor(PC00119)	Mus musculus
MOUSE|MGI=MGI=97496|UniProtKB=O35317	Pbx3	Pre-B-cell leukemia transcription factor 3;Pbx3;PTN000219844;orthologs	TALE/HOX cofactor	PRE-B-CELL LEUKEMIA TRANSCRIPTION FACTOR 3 (PTHR11850:SF97)	homeodomain transcription factor(PC00119)	Mus musculus
MOUSE|MGI=MGI=1915299|UniProtKB=Q8C0Y1	Tgif2	Homeobox protein TGIF2;Tgif2;PTN000220036;orthologs	TALE	HOMEOBOX PROTEIN TGIF2 (PTHR11850:SF68)	homeodomain transcription factor(PC00119)	Mus musculus
MOUSE|MGI=MGI=2685226|UniProtKB=Q14B70	Hdx	Highly divergent homeobox;Hdx;PTN000908942;orthologs	POU	HIGHLY DIVERGENT HOMEOBOX (PTHR11636:SF80)	DNA-binding transcription factor(PC00218)	Mus musculus
MOUSE|MGI=MGI=1341793|UniProtKB=O35984	Pbx2	Pre-B-cell leukemia transcription factor 2;Pbx2;PTN000219922;orthologs	TALE/HOX cofactor	PRE-B-CELL LEUKEMIA TRANSCRIPTION FACTOR 2 (PTHR11850:SF50)	homeodomain transcription factor(PC00119)	Mus musculus
MOUSE|MGI=MGI=2137668|UniProtKB=Q9JJN2	Zfhx4	Zinc finger homeobox protein 4;Zfhx4;PTN000654770;orthologs	ZF	ZINC FINGER HOMEOBOX PROTEIN 4 (PTHR45891:SF2)	C2H2 zinc finger transcription factor(PC00248)	Mus musculus
MOUSE|MGI=MGI=99948|UniProtKB=Q61329	Zfhx3	Zinc finger homeobox protein 3;Zfhx3;PTN000654790;orthologs	ZF	ZINC FINGER HOMEOBOX PROTEIN 3 (PTHR45891:SF4)	C2H2 zinc finger transcription factor(PC00248)	Mus musculus
MOUSE|MGI=MGI=2149032|UniProtKB=Q3UT54	Obox3	Oocyte-specific homeobox 3;Obox3;PTN000674501;orthologs		HOMEOBOX PROTEIN VENTX (PTHR24327:SF29)	homeodomain transcription factor(PC00119)	Mus musculus
MOUSE|MGI=MGI=101776|UniProtKB=P53776	Lhx4	LIM/homeobox protein Lhx4;Lhx4;PTN000654249;orthologs	LIM	LIM/HOMEOBOX PROTEIN LHX4 (PTHR24208:SF116)	homeodomain transcription factor(PC00119)	Mus musculus
MOUSE|MGI=MGI=1346018|UniProtKB=Q9WTP9	Vax2	Ventral anterior homeobox 2;Vax2;PTN000678158;orthologs	ANTP (NKL)	VENTRAL ANTERIOR HOMEOBOX 2 (PTHR24339:SF34)	homeodomain transcription factor(PC00119)	Mus musculus
MOUSE|MGI=MGI=96086|UniProtKB=P43120	Hhex	Hematopoietically-expressed homeobox protein Hhex;Hhex;PTN000674260;orthologs		HEMATOPOIETICALLY-EXPRESSED HOMEOBOX PROTEIN HHEX (PTHR24324:SF5)	homeodomain transcription factor(PC00119)	Mus musculus
MOUSE|MGI=MGI=1859086|UniProtKB=Q9JKQ4	Irx5	Iroquois-class homeodomain protein IRX-5;Irx5;PTN000130057;orthologs	TALE	IROQUOIS-CLASS HOMEODOMAIN PROTEIN IRX-5 (PTHR11211:SF17)	homeodomain transcription factor(PC00119)	Mus musculus
MOUSE|MGI=MGI=98505|UniProtKB=P27889	Hnf1b	Hepatocyte nuclear factor 1-beta;Hnf1b;PTN000170785;orthologs	HNF	HEPATOCYTE NUCLEAR FACTOR 1-BETA (PTHR11568:SF2)	DNA-binding transcription factor(PC00218)	Mus musculus
MOUSE|MGI=MGI=96207|UniProtKB=P09027	Hoxd3	Homeobox protein Hox-D3;Hoxd3;PTN000675600;orthologs	ANTP (HOXL)	HOMEOBOX PROTEIN HOX-D3 (PTHR45664:SF5)	homeodomain transcription factor(PC00119)	Mus musculus
MOUSE|MGI=MGI=1206039|UniProtKB=Q99MA9	Nkx6-1	Homeobox protein Nkx-6.1;Nkx6-1;PTN000678329;orthologs	ANTP (NKL)	HOMEOBOX PROTEIN NKX-6.1 (PTHR24340:SF31)	homeodomain transcription factor(PC00119)	Mus musculus
MOUSE|MGI=MGI=95667|UniProtKB=P82976	Gbx1	Homeobox protein GBX-1;Gbx1;PTN000677898;orthologs	ANTP (HOXL)	HOMEOBOX PROTEIN GBX-1 (PTHR24334:SF2)	homeodomain transcription factor(PC00119)	Mus musculus
MOUSE|MGI=MGI=96785|UniProtKB=Q9Z0S2	Lhx2	LIM/homeobox protein Lhx2;Lhx2;PTN000654435;orthologs	LIM	LIM/HOMEOBOX PROTEIN LHX2 (PTHR24208:SF80)	homeodomain transcription factor(PC00119)	Mus musculus
MOUSE|MGI=MGI=96185|UniProtKB=P10284	Hoxb4	Homeobox protein Hox-B4;Hoxb4;PTN000675363;orthologs	ANTP (HOXL)	HOMEOBOX PROTEIN HOX-B4 (PTHR45771:SF3)	homeodomain transcription factor(PC00119)	Mus musculus
MOUSE|MGI=MGI=107445|UniProtKB=F8VQH7	Dbx2	Developing brain homeobox 2;Dbx2;PTN000677697;orthologs	ANTP (HOXL)	HOMEOBOX PROTEIN DBX2 (PTHR24331:SF4)	homeodomain transcription factor(PC00119)	Mus musculus
MOUSE|MGI=MGI=96190|UniProtKB=P20615	Hoxb9	Homeobox protein Hox-B9;Hoxb9;PTN000675323;orthologs	ANTP (HOXL)	HOMEOBOX PROTEIN HOX-B9 (PTHR45970:SF5)	homeodomain transcription factor(PC00119)	Mus musculus
MOUSE|MGI=MGI=1916782|UniProtKB=Q8R1H0	Hopx	Homeodomain-only protein;Hopx;PTN000484047;orthologs	PRD	HOMEODOMAIN-ONLY PROTEIN (PTHR21408:SF1)	homeodomain transcription factor(PC00119)	Mus musculus
MOUSE|MGI=MGI=109156|UniProtKB=Q9CXV0	Isl2	Insulin gene enhancer protein ISL-2;Isl2;PTN000654007;orthologs	LIM	INSULIN GENE ENHANCER PROTEIN ISL-2 (PTHR24204:SF2)	homeodomain transcription factor(PC00119)	Mus musculus
MOUSE|MGI=MGI=96195|UniProtKB=Q08624	Hoxc4	Homeobox protein Hox-C4;Hoxc4;PTN000675432;orthologs	ANTP (HOXL)	HOMEOBOX PROTEIN HOX-C4 (PTHR45771:SF9)	homeodomain transcription factor(PC00119)	Mus musculus
MOUSE|MGI=MGI=96189|UniProtKB=P09632	Hoxb8	Homeobox protein Hox-B8;Hoxb8;PTN000674791;orthologs	ANTP (HOXL)	HOMEOBOX PROTEIN HOX-B8 (PTHR46166:SF2)	homeodomain transcription factor(PC00119)	Mus musculus
MOUSE|MGI=MGI=97712|UniProtKB=P63013	Prrx1	Paired mesoderm homeobox protein 1;Prrx1;PTN000677161;orthologs	PRD	PAIRED MESODERM HOMEOBOX PROTEIN 1 (PTHR46385:SF1)	homeodomain transcription factor(PC00119)	Mus musculus
MOUSE|MGI=MGI=99560|UniProtKB=P50207	Hoxc13	Homeobox protein Hox-C13;Hoxc13;PTN000675198;orthologs	ANTP (HOXL)	HOMEOBOX PROTEIN HOX-C13 (PTHR45804:SF5)	homeodomain transcription factor(PC00119)	Mus musculus
MOUSE|MGI=MGI=101791|UniProtKB=P61372	Isl1	Insulin gene enhancer protein ISL-1;Isl1;PTN000654034;orthologs	LIM	INSULIN GENE ENHANCER PROTEIN ISL-1 (PTHR24204:SF4)	homeodomain transcription factor(PC00119)	Mus musculus
MOUSE|MGI=MGI=96210|UniProtKB=P28357	Hoxd9	Homeobox protein Hox-D9;Hoxd9;PTN000675063;orthologs	ANTP (HOXL)	HOMEOBOX PROTEIN HOX-D9 (PTHR45970:SF4)	homeodomain transcription factor(PC00119)	Mus musculus
MOUSE|MGI=MGI=96209|UniProtKB=P23463	Hoxd8	Homeobox protein Hox-D8;Hoxd8;PTN000674779;orthologs	ANTP (HOXL)	HOMEOBOX PROTEIN HOX-D8 (PTHR46166:SF1)	homeodomain transcription factor(PC00119)	Mus musculus
MOUSE|MGI=MGI=98218|UniProtKB=Q06348	Prrx2	Paired mesoderm homeobox protein 2;Prrx2;PTN000677143;orthologs	PRD	PAIRED MESODERM HOMEOBOX PROTEIN 2 (PTHR46385:SF3)	homeodomain transcription factor(PC00119)	Mus musculus
MOUSE|MGI=MGI=2445066|UniProtKB=Q8BJA3	Hmbox1	Homeobox-containing protein 1;Hmbox1;PTN000378940;orthologs	HNF	HOMEOBOX-CONTAINING PROTEIN 1 (PTHR14618:SF0)	homeodomain transcription factor(PC00119)	Mus musculus
MOUSE|MGI=MGI=96180|UniProtKB=P09631	Hoxa9	Homeobox protein Hox-A9;Hoxa9;PTN000675025;orthologs	ANTP (HOXL)	HOMEOBOX PROTEIN HOX-A9 (PTHR45970:SF3)	homeodomain transcription factor(PC00119)	Mus musculus

### Sheet: HD TF gene type summary
Mapped IDs	Homeobox Type *
Uncx	UNC			HD Type Count			Figure 6 b Pie Chart
Hoxb6	ANTP (HOXL)			ANTP HOXL	26		Pie Chart
Dlx3	ANTP (NKL)			ANTP NKL	5		HOX	22
Lhx5	LIM			HNF	2		TALE	15
Hoxd10	ANTP (HOXL)			LIM	8		LIM	8
Mnx1	ANTP (HOXL)			POU	1		PRD	6
Hoxc11	ANTP (HOXL)			PRD	6		ZF	6
Homez	ZF			SINE	2		ANTP NKL	5
Hoxb5	ANTP (HOXL)			TALE	15		OTHER	10
Meis1	TALE/HOX cofactor			UNC	1
Irx3	TALE/HOX cofactor			ZF	6
Pbx4	TALE/HOX cofactor			NA	4
Hoxa7	ANTP (HOXL)			TOTAL	76
Hoxb3	ANTP (HOXL)
Obox1	Unclassified
Hoxd11	ANTP (HOXL)
Hoxb2	ANTP (HOXL)
Pitx3	PRD
Hoxc12	ANTP (HOXL)
Zhx2	ZF
Lhx1	LIM
Lhx3	LIM
Prrxl1	PRD
Pknox1	TALE
Hoxb7	ANTP (HOXL)
Six4	SINE
Meis2	TALE/HOX cofactor
Cphx3	Unclassified
Hoxa11	ANTP (HOXL)
Lmx1b	LIM
Hoxa10	ANTP (HOXL)
Mkx	TALE
Zhx3	ZF
En2	ANTP (NKL)
Meox2	ANTP (HOXL)
Barx2	ANTP (NKL)
Pknox2	TALE
Six1	SINE
Meis3	TALE
Zfhx2	ZF
Pitx1	PRD
Irx1	TALE
Irx2	TALE
Pbx1	TALE/HOX cofactor
Hoxc5	ANTP (HOXL)
Pbx3	TALE/HOX cofactor
Tgif2	TALE
Hdx	POU
Pbx2	TALE/HOX cofactor
Zfhx4	ZF
Zfhx3	ZF
Obox3	Unclassified
Lhx4	LIM
Vax2	ANTP (NKL)
Hhex	Unclassified
Irx5	TALE
Hnf1b	HNF
Hoxd3	ANTP (HOXL)
Nkx6-1	ANTP (NKL)
Gbx1	ANTP (HOXL)
Lhx2	LIM
Hoxb4	ANTP (HOXL)
Dbx2	ANTP (HOXL)
Hoxb9	ANTP (HOXL)
Hopx	PRD
Isl2	LIM
Hoxc4	ANTP (HOXL)
Hoxb8	ANTP (HOXL)
Prrx1	PRD
Hoxc13	ANTP (HOXL)
Isl1	LIM
Hoxd9	ANTP (HOXL)
Hoxd8	ANTP (HOXL)
Prrx2	PRD
Hmbox1	HNF
Hoxa9	ANTP (HOXL)
* Inferred from: Holland, P.W., Booth, H.A.F. & Bruford, E.A. Classification and nomenclature of all human homeobox genes. BMC Biol 5, 47 (2007)
