## Supplementary Table 1 for "A molecular atlas of adult *C. elegans* motor neurons reveals ancient diversity delineated by conserved transcription factor codes"

### Sheet: Sheet1
Table S1. 10x Genomics 3' Single-cell Experiment Details
Strain	Genotype	Number of Samples	Cells Targeted per sample	10x Chromium Kit version	Cell Ranger Version	Cell Types Targeted	Experiment code in data	FACS control strains	Genes used to estimate contamination	Estimated contamination
CZ631	juIs14 [acr-2::GFP + lin-15(+)] IV	1	10000	v3	6.0.2	DA, DB, VA, VB	acr-2::GFP	N2	flp-28, nspc-20, nspc-9, nspc-14, nspc-10, nspc-13, nspc-19, pat-10, clik-3, cpn-3	0.0203
CZ631	juIs14 [acr-2::GFP + lin-15(+)] IV	1	10000	v3	6.0.2	DA, DB, VA, VB	acr-2::GFP	N2	flp-28, nspc-20, nspc-9, nspc-14, nspc-10, nspc-13, nspc-15, nspc-18, nspc-19, pat-10, cpn-3	0.0185
KRA257	kasIs [lin-39p::RFP + pha-1(+)]	1	10000	v3	6.1.1	AS, DA, DB, VB, VD, VC	lin-39::RFP	N2	pat-10, lev-11, mlc-3, col-140, col-20, col-124, cpn-3, clik-1, mlc-2, flp-12	0.0363
KRA257	kasIs [lin-39p::RFP + pha-1(+)]	1	10000	v3	6.1.1	AS, DA, DB, VB, VD, VC	lin-39::RFP	N2	pat-10, lev-11, mlc-3, col-140, col-20, col-124, cpn-3, clik-1, mlc-2, flp-12	0.0292
