## Supplementary Table 2 for "A molecular atlas of adult *C. elegans* motor neurons reveals ancient diversity delineated by conserved transcription factor codes"

### Sheet: Sheet1
Table S2. Annotation of ventral nerve cord classes and subclasses
Anatomical Class	Subclass	Class markers				Hox markers					Subclass markers					Novel unvalidated markers
AS	AS2-3	unc-55	elt-1			ceh-13	lin-39				egl-44
	AS4-8	unc-55	elt-1			ceh-13	lin-39
	AS9-10	unc-55	elt-1					mab-5				nlp-7				acr-20
	AS11		elt-1					mab-5			vab-3	nlp-7
DA	DA1	unc-4	unc-129			ceh-13					elt-1	nlp-7				npr-2	tba-9
	DA2-5	unc-4	unc-129			ceh-13	lin-39
	DA6-8	unc-4	unc-129			ceh-13	lin-39	mab-5								acr-20	cyk-7
	DA9	unc-4							egl-5		itr-1	sra-36				acr-20	flp-4	flp-12
DB	DB1	vab-7	unc-129								sptf-1
	DB2	vab-7	unc-129				lin-39				hlh-17	hlh-32
	DB3-7	vab-7	unc-129				lin-39
VA	VA1	unc-4	bnc-1								elt-1	nlp-7				npr-2	tba-9
	VA2	unc-4	bnc-1			ceh-13					C24H12.1
	VA3-8	unc-4	bnc-1			ceh-13	lin-39
	VA9-10	unc-4	bnc-1			ceh-13		mab-5								acr-20	cyk-7
	VA11	unc-4	bnc-1					mab-5			vab-3					acr-20	cyk-7
	VA12	unc-4	bnc-1						egl-5							acr-20	flp-4	flp-12
VB	VB1		ceh-12								sptf-1
	VB2	bnc-1	ceh-12								hlh-17	hlh-32				hlh-31
	VB3	bnc-1	ceh-12			ceh-13					C24H12.1
	VB4-9	bnc-1	ceh-12			ceh-13	lin-39									vab-23
	VB10-11	bnc-1	ceh-12					mab-5								acr-20	cyk-7	vab-23	nlp-59
VC	VC1-3, 6	lin-11	unc-4	sptf-1		ceh-13	lin-39
	VC4-5	lin-11	unc-4	sptf-1				mab-5			cat-1
DD	DD2-3	unc-25	elt-1	irx-1		ceh-13	lin-39
	DD4-5	unc-25	elt-1	irx-1		ceh-13	lin-39	mab-5
VD	VD3-7	unc-25	elt-1	unc-55		ceh-13	lin-39
	VD8-11	unc-25	elt-1	unc-55		ceh-13	lin-39	mab-5								sptf-2
	VD12	unc-25	elt-1	unc-55		ceh-13		mab-5			vab-3					sptf-2
											Validated with endogenous reporter
											Validated with fosmid
											Validated with smFISH
											Validated with extrachromosomal array
											Previously known markers
