## Supplementary Table 3 for "A molecular atlas of adult *C. elegans* motor neurons reveals ancient diversity delineated by conserved transcription factor codes"

### Sheet: Sheet1
Table S3. Number of cells captured per motor neuron subclass in each experiment
	acr-2_YA_wt_1	acr-2_YA_wt_2	lin-39_YA_wt_1	lin-39_YA_wt_2	TOTAL (Subclass)		TOTAL (Class)
AS2_3	2	0	168	93	263	AS	2372
AS4_8	5	9	949	662	1625
AS9_10	0	2	103	61	166
AS11	1	2	244	71	318
DA1	34	37	0	0	71	DA	1437
DA2_5	319	273	295	192	1079
DA6_8	94	101	21	14	230
DA9	26	31	0	0	57
DB1	121	123	0	0	244	DB	841
DB2	83	87	18	9	197
DB3_7	159	118	63	60	400
DD2_3	1	0	185	158	344	DD	420
DD4_5	0	1	34	41	76
VA1	49	51	1	1	102	VA	1050
VA2	65	62	0	1	128
VA3_8	279	269	5	9	562
VA9_10	42	39	1	0	82
VA11	46	34	0	0	80
VA12	54	42	0	0	96
VB1	204	207	3	2	416	VB	1518
VB2	204	203	0	0	407
VB3	19	17	1	0	37
VB4_9	273	224	27	56	580
VB10_11	38	34	6	0	78
VC1_3_6	0	1	859	799	1659	VC	1804
VC4_5	0	0	56	89	145
VD3_7	6	3	1697	1676	3382	VD	3758
VD8_11	2	3	145	140	290
VD12	0	0	57	29	86
				Average =	455.172	Average =	1650
