## Supplementary Table 4 for "A molecular atlas of adult *C. elegans* motor neurons reveals ancient diversity delineated by conserved transcription factor codes"

### Sheet: Sheet1
Table S4. Number of Cells, median UMIs, median number of genes per motor neuron class from adults, the updated L4 CeNGEN data and the original L4 CeNGEN annotations.
	Number of Cells				Median UMIs/cell				Median genes/cell
Class	Adult	L4 updated	L4 original		Adult	L4 updated	L4 original		Adult	L4 updated	L4 original
AS	2372	650	661		869	456	449		458	222.5	220
DA	1437	916	937		1265	932.5	940		638	482	488
DB	841	1840	1926		1802	1418	1460.5		754	654.5	661
DD	420	162	NA		1974.5	557.5	NA		802	257.5	NA
VA	1050	819	858		1086	979	949		532.5	389	360
VB	1518	3312	6576		1270	1108	1353		584	507.5	603.5
VC	1804	1437	1437		2400.5	807	807		864	284	284
VD	3758	1113	NA		1366	361	NA		611	179	NA
VD_DD	NA	NA	1525		NA	NA	414		NA	NA	206
Note: Along with updated annotations, in the updated L4 CeNGEN dataset, we removed many cells that showed strong expression of unfolded protein response genes
Number of cells, median UMI/cell and median genes/cell for motor neuron subclasses in young adult, updated L4 and original L4 data
Adult					L4 updated					L4 original
Subclass	# of cells	Median UMI/cell	Median genes/cell		Subclass	# of cells	Median UMI/cell	Median genes/cell		Subclass	# of cells	Median UMI/cell	Median genes/cell
AS2_3	263	772	453		AS	574	428	202		AS	661	449	220
AS4_8	1625	877	453
AS9_10	166	914	490
AS11	318	918.5	486		AS11	76	938	435
DA1	71	865	486		DA1	55	571	336
DA2_5	1079	1267	640		DA2_5	719	919	490		DA	910	938.5	488
DA6_8	230	1617.5	725.5		DA6_8	118	1304	496
DA9	57	1144	537		DA9	24	1194	484		DA9	27	1132	468
DB1	244	1230	595.5		DB1	467	1743	755		DB01	565	1717	715
DB2	197	1790	776		DB2	929	1444	688		DB	1361	1333	628
DB3_7	400	1971	785		DB3_7	444	1010	510
DD2_3	344	1961.5	795		DD	162	558	258
DD4_5	76	2000	811.5
VA1	102	792.5	456		VA1	35	510	263
VA2	128	854.5	455
VA3_8	562	1183	569.5		VA	670	986	380		VA	817	924	349
VA9_10	82	1183	559		VA9_11	75	958	462
VA11	80	1113	544
VA12	96	1274	556		VA12	39	1249	569		VA12	41	1235	569
VB1	416	1331.5	593		VB1	1167	1196	571		VB01	2689	1534	686
VB2	407	1330	608		VB2	1204	1112	476		VB02	2615	1319	534
VB3	37	1108	544
VB4_9	580	1199.5	572		VB	941	1005	458		VB	1272	1078.5	512
VB10_11	78	1154.5	528.5
VC1_3_6	1659	2375	859		VC1_3_6	1335	796	283		VC	1335	796	283
VC4_5	145	2791	932		VC4_5	102	956	330		VC_4_5	102	956	330
VD3_7	3382	1381	615		VD	1113	361	179		VD_DD	1525	414	206
VD8_11	290	1231	589.5
VD12	86	1073	547.5
