## Supplementary Table 9 for "A molecular atlas of adult *C. elegans* motor neurons reveals ancient diversity delineated by conserved transcription factor codes"

### Sheet: Sheet1
Table S9. Single MN subclass restricted genes
Subclass	WBGeneID	gene symbol	number of subclasses expressing	TPM	Proportion of cells expressing
AS1_3	WBGene00019236	H23N18.5	1	237.784	0.129278
AS11	WBGene00017661	frpr-6	1	195.796	0.146789
AS11	WBGene00007049	tag-191	1	212.179	0.134557
AS11	WBGene00019286	K01A12.2	1	217.292	0.12844
AS11	WBGene00003229	mex-3	1	147.767	0.103976
DA1	WBGene00011988	har-2	1	356.073	0.169014
DA1	WBGene00006006	srx-115	1	150.298	0.126761
DA6_8	WBGene00019445	frpr-12	1	98.7218	0.126087
DA9	WBGene00002173	itr-1	1	945.863	0.45614
DA9	WBGene00020126	flp-26	1	294.873	0.315789
DA9	WBGene00020413	T10E9.3	1	98.7405	0.105263
DB1	WBGene00271636	W05G11.8	1	515.807	0.422131
DB1	WBGene00022228	Y73B6A.1	1	201.944	0.22541
DB1	WBGene00077669	Y38H6A.5	1	206.312	0.204918
DB1	WBGene00004369	rig-1	1	83.2616	0.114754
DB1	WBGene00016916	C54D2.2	1	84.5514	0.106557
DD4_5	WBGene00194726	R13A5.15	1	100.583	0.184211
VA1	WBGene00194692	T02C12.5	1	15672.5	0.990196
VA1	WBGene00008533	F02E9.10	1	7612.17	0.931373
VA1	WBGene00009331	F32D8.7	1	404.87	0.27451
VA12	WBGene00001463	flp-20	1	2184.14	0.846939
VA12	WBGene00019355	K03B4.4	1	2449.34	0.77551
VA12	WBGene00000982	dhs-19	1	286.74	0.255102
VA12	WBGene00022472	Y119C1B.6	1	275.779	0.234694
VA12	WBGene00002110	ins-27	1	180.05	0.153061
VA12	WBGene00010113	F55D12.5	1	131.537	0.153061
VA12	WBGene00003529	nas-10	1	91.9734	0.112245
VA12	WBGene00006379	sys-1	1	131.207	0.112245
VB1	WBGene00018311	F41G4.8	1	218.489	0.225962
VB10_11	WBGene00005616	srj-29	1	347.346	0.269231
VB10_11	WBGene00015189	B0432.8	1	248.625	0.205128
VB2	WBGene00023408	cex-2	1	136.853	0.135135
VC1_3_6	WBGene00003744	nlp-6	1	75469	1
VC1_3_6	WBGene00044028	nlp-63	1	6698.38	0.992767
VC1_3_6	WBGene00001445	flp-2	1	3895.16	0.9783
VC1_3_6	WBGene00018488	acs-1	1	942.606	0.829415
VC1_3_6	WBGene00235325	C08D8.7	1	780.352	0.704039
VC1_3_6	WBGene00021272	Y23H5B.1	1	408.953	0.520193
VC1_3_6	WBGene00020229	T05A8.3	1	975.913	0.47619
VC1_3_6	WBGene00015225	B0507.8	1	300.384	0.455696
VC1_3_6	WBGene00022072	cpg-9	1	617.992	0.393008
VC1_3_6	WBGene00012808	Y43F8A.1	1	480.853	0.351417
VC1_3_6	WBGene00015478	mapk-15	1	191.345	0.330922
VC1_3_6	WBGene00012115	T28B8.4	1	178.252	0.298975
VC1_3_6	WBGene00009504	F37B12.1	1	227.371	0.29777
VC1_3_6	WBGene00019484	K07D4.4	1	185.863	0.246534
VC1_3_6	WBGene00008548	F07A11.5	1	119.69	0.227245
VC1_3_6	WBGene00006055	ssr-2	1	104.177	0.198915
VC1_3_6	WBGene00001753	gst-5	1	119.752	0.17601
VC1_3_6	WBGene00008300	C54D10.5	1	81.8555	0.16516
VC1_3_6	WBGene00020119	R160.2	1	81.5103	0.159735
VC1_3_6	WBGene00007881	nlp-35	1	104.192	0.157324
VC1_3_6	WBGene00001668	gpa-6	1	74.1242	0.142857
VC1_3_6	WBGene00008557	F07H5.6	1	75.209	0.12598
VC1_3_6	WBGene00007861	C32A9.1	1	62.8429	0.125377
VC1_3_6	WBGene00015227	ddn-1	1	58.4973	0.119952
VC1_3_6	WBGene00017717	F22F4.4	1	56.3086	0.112116
VC4_5	WBGene00008626	nlp-79	1	17720.2	0.986207
VC4_5	WBGene00017291	F09E5.14	1	18654	0.986207
VC4_5	WBGene00018298	nlp-50	1	14053.9	0.958621
VC4_5	WBGene00012062	T26G10.5	1	3334.23	0.889655
VC4_5	WBGene00007185	nlp-36	1	960.671	0.862069
VC4_5	WBGene00001122	dyf-6	1	1303.41	0.834483
VC4_5	WBGene00000295	cat-1	1	864.225	0.806897
VC4_5	WBGene00016738	C47D2.1	1	1442.62	0.806897
VC4_5	WBGene00003743	nlp-5	1	2246.73	0.8
VC4_5	WBGene00021076	W07E6.5	1	1036.76	0.786207
VC4_5	WBGene00008065	npr-18	1	757.301	0.77931
VC4_5	WBGene00006649	tth-1	1	661.419	0.758621
VC4_5	WBGene00002149	irk-1	1	718.145	0.751724
VC4_5	WBGene00004334	ref-1	1	718.126	0.731034
VC4_5	WBGene00023504	F26F2.8	1	653.575	0.710345
VC4_5	WBGene00016181	C28C12.11	1	555.438	0.668966
VC4_5	WBGene00006679	twk-26	1	749.573	0.627586
VC4_5	WBGene00018886	npr-28	1	378.056	0.593103
VC4_5	WBGene00010595	haao-1	1	399.718	0.593103
VC4_5	WBGene00006664	twk-9	1	425.651	0.565517
VC4_5	WBGene00007679	C18D11.1	1	389.504	0.551724
VC4_5	WBGene00219684	linc-26	1	298.756	0.551724
VC4_5	WBGene00002141	inx-19	1	387.804	0.537931
VC4_5	WBGene00022780	ZK622.1	1	389.466	0.537931
VC4_5	WBGene00008287	C54C6.5	1	327.361	0.455172
VC4_5	WBGene00019734	nlp-64	1	1584.63	0.406897
VC4_5	WBGene00018043	F35D11.1	1	196.216	0.37931
VC4_5	WBGene00019952	fbxb-74	1	187.982	0.344828
VC4_5	WBGene00005226	srg-69	1	235.469	0.331034
VC4_5	WBGene00019962	cysl-3	1	215.081	0.331034
VC4_5	WBGene00001705	grd-16	1	315.585	0.324138
VC4_5	WBGene00008229	C50F4.1	1	202.249	0.324138
VC4_5	WBGene00016034	C24A3.4	1	187.55	0.310345
VC4_5	WBGene00017693	flp-23	1	182.646	0.296552
VC4_5	WBGene00020467	T12F5.2	1	184.803	0.289655
VC4_5	WBGene00015006	B0041.1	1	214.661	0.282759
VC4_5	WBGene00006824	unc-95	1	127.597	0.275862
VC4_5	WBGene00006600	tph-1	1	133.686	0.255172
VC4_5	WBGene00016193	C28H8.2	1	126.656	0.248276
VC4_5	WBGene00015493	C05E11.2	1	133.605	0.248276
VC4_5	WBGene00006869	vab-2	1	115.284	0.234483
VC4_5	WBGene00004998	spp-13	1	107.953	0.234483
VC4_5	WBGene00019149	H03E18.2	1	135.442	0.22069
VC4_5	WBGene00015027	B0207.2	1	93.6149	0.22069
VC4_5	WBGene00012275	npr-14	1	101.49	0.22069
VC4_5	WBGene00005111	srd-33	1	102.191	0.213793
VC4_5	WBGene00000262	bra-1	1	149.246	0.206897
VC4_5	WBGene00006584	tni-1	1	88.7547	0.193103
VC4_5	WBGene00008096	C44H4.8	1	72.4334	0.193103
VC4_5	WBGene00005110	srd-32	1	85.6677	0.186207
VC4_5	WBGene00020573	T19D7.5	1	64.9839	0.17931
VC4_5	WBGene00000285	cal-1	1	85.2262	0.158621
VC4_5	WBGene00010594	swt-5	1	60.0287	0.158621
VC4_5	WBGene00019148	H03E18.1	1	61.7295	0.151724
VC4_5	WBGene00004740	scd-2	1	70.5334	0.144828
VC4_5	WBGene00020134	T01B6.1	1	57.077	0.144828
VC4_5	WBGene00021155	Y4C6B.1	1	60.3331	0.144828
VC4_5	WBGene00017338	F10D7.1	1	69.7637	0.137931
VC4_5	WBGene00007411	C07C7.1	1	67.248	0.131034
VC4_5	WBGene00007036	sod-5	1	55.0538	0.124138
VC4_5	WBGene00012819	Y43F8B.9	1	56.5357	0.124138
VC4_5	WBGene00014175	ZK971.1	1	61.6782	0.110345
VC4_5	WBGene00021653	Y47G6A.30	1	44.9528	0.110345
VC4_5	WBGene00007816	C30F2.2	1	35.5476	0.103448
VD12	WBGene00000513	ckb-3	1	545.528	0.348837
VD12	WBGene00008242	ceh-75	1	413.632	0.255814
VD12	WBGene00019582	K09F5.1	1	139.995	0.151163
VD12	WBGene00001672	gpa-10	1	159.852	0.151163
VD12	WBGene00005655	srr-4	1	134.828	0.127907
VD12	WBGene00017031	D1044.6	1	114.787	0.116279
VD12	WBGene00022720	ZK370.6	1	121.871	0.116279
