## Supplementary Table 10 for "A molecular atlas of adult *C. elegans* motor neurons reveals ancient diversity delineated by conserved transcription factor codes"

### Sheet: Sheet1
Table S10. Single MN subclass genes within each anatomical class
Anatomical_class	Subclass	WBGeneID	Gene_symbol	Number_of_subclasses_expressing	TPM	Proportion_of_cells_expressing
AS	AS1_3	WBGene00016979	C56G2.4	1	378.568	0.243346
AS	AS1_3	WBGene00009916	F52A8.3	1	341.491	0.209125
AS	AS1_3	WBGene00018338	F42A9.9	1	253.664	0.174905
AS	AS1_3	WBGene00013957	sre-23	1	199.602	0.148289
AS	AS1_3	WBGene00019236	H23N18.5	1	237.784	0.129278
AS	AS1_3	WBGene00022418	igcm-4	1	192.085	0.114068
AS	AS1_3	WBGene00000280	cah-2	1	127.807	0.106464
AS	AS11	WBGene00001450	flp-7	1	1841.61	0.703364
AS	AS11	WBGene00021980	glb-32	1	1876.64	0.639144
AS	AS11	WBGene00002990	lin-1	1	898.362	0.501529
AS	AS11	WBGene00008453	E02A10.3	1	786.53	0.440367
AS	AS11	WBGene00000233	avr-15	1	663.876	0.409786
AS	AS11	WBGene00002266	lec-3	1	765.08	0.406728
AS	AS11	WBGene00004944	sol-1	1	573.062	0.373089
AS	AS11	WBGene00006852	unc-129	1	681.821	0.330275
AS	AS11	WBGene00020761	T24C4.5	1	716.437	0.321101
AS	AS11	WBGene00020581	T19D12.6	1	493.1	0.311927
AS	AS11	WBGene00008819	shw-1	1	341.633	0.253823
AS	AS11	WBGene00006870	vab-3	1	378.206	0.244648
AS	AS11	WBGene00014248	ZK1307.7	1	311.577	0.195719
AS	AS11	WBGene00008265	kcnl-4	1	260.804	0.174312
AS	AS11	WBGene00001053	dop-2	1	257.968	0.171254
AS	AS11	WBGene00017661	frpr-6	1	195.796	0.146789
AS	AS11	WBGene00023404	plr-1	1	186.86	0.143731
AS	AS11	WBGene00012669	Y39B6A.7	1	271.752	0.137615
AS	AS11	WBGene00007049	tag-191	1	212.179	0.134557
AS	AS11	WBGene00015387	kcnl-3	1	182.667	0.134557
AS	AS11	WBGene00010096	rskd-1	1	140.694	0.131498
AS	AS11	WBGene00016933	C54G7.1	1	155.358	0.131498
AS	AS11	WBGene00019286	K01A12.2	1	217.292	0.12844
AS	AS11	WBGene00015969	glb-6	1	147.021	0.122324
AS	AS11	WBGene00000529	clh-2	1	174.935	0.116208
AS	AS11	WBGene00006784	unc-49	1	159.265	0.107034
AS	AS11	WBGene00001091	drh-2	1	151.939	0.103976
AS	AS11	WBGene00003229	mex-3	1	147.767	0.103976
AS	AS9_10	WBGene00000059	acr-20	1	327.036	0.198795
AS	AS9_10	WBGene00018392	insc-1	1	187.109	0.162651
AS	AS9_10	WBGene00021897	ser-6	1	173.979	0.138554
AS	AS9_10	WBGene00021614	Y47A7.2	1	220.847	0.138554
DA	DA1	WBGene00002100	ins-17	1	2365.85	0.760563
DA	DA1	WBGene00003808	npr-2	1	1805.08	0.746479
DA	DA1	WBGene00012282	W05E10.5	1	1708.22	0.732394
DA	DA1	WBGene00000301	cav-1	1	1956	0.690141
DA	DA1	WBGene00044544	F26F12.8	1	1013.12	0.56338
DA	DA1	WBGene00012760	Y41C4A.17	1	1835.12	0.521127
DA	DA1	WBGene00045340	T10G3.8	1	663.043	0.422535
DA	DA1	WBGene00017149	EGAP4.1	1	1169.18	0.422535
DA	DA1	WBGene00044767	T23B7.3	1	565.322	0.380282
DA	DA1	WBGene00006535	tba-9	1	466.454	0.323944
DA	DA1	WBGene00003745	nlp-7	1	240.751	0.225352
DA	DA1	WBGene00001249	elt-1	1	328.026	0.197183
DA	DA1	WBGene00044623	bus-8	1	256.271	0.197183
DA	DA1	WBGene00018370	F42H10.6	1	258.72	0.183099
DA	DA1	WBGene00011988	har-2	1	356.073	0.169014
DA	DA1	WBGene00001186	egl-18	1	216.319	0.15493
DA	DA1	WBGene00012812	Y43F8B.1	1	142.653	0.140845
DA	DA1	WBGene00018654	F49H12.3	1	145.555	0.126761
DA	DA1	WBGene00017651	F21A9.2	1	126.531	0.126761
DA	DA1	WBGene00009337	uig-1	1	199.324	0.126761
DA	DA1	WBGene00044156	Y66C5A.1	1	179.021	0.126761
DA	DA1	WBGene00006625	try-7	1	172.406	0.126761
DA	DA1	WBGene00006006	srx-115	1	150.298	0.126761
DA	DA1	WBGene00022418	igcm-4	1	142.353	0.112676
DA	DA1	WBGene00008571	prmn-1	1	139.624	0.112676
DA	DA1	WBGene00005657	srr-6	1	120.752	0.112676
DA	DA2_5	WBGene00019712	rmh-1	1	217.7	0.178869
DA	DA2_5	WBGene00019765	M03F8.6	1	166.809	0.157553
DA	DA6_8	WBGene00003102	mab-5	1	486.931	0.46087
DA	DA6_8	WBGene00017389	lgc-38	1	353.406	0.317391
DA	DA6_8	WBGene00011794	nep-21	1	292.804	0.304348
DA	DA6_8	WBGene00013882	msa-1	1	320.504	0.273913
DA	DA6_8	WBGene00206538	C09G5.13	1	231.64	0.243478
DA	DA6_8	WBGene00015591	cyk-7	1	205.765	0.195652
DA	DA6_8	WBGene00001788	gst-40	1	132.584	0.16087
DA	DA6_8	WBGene00014214	ZK1073.2	1	118.469	0.152174
DA	DA6_8	WBGene00019445	frpr-12	1	98.7218	0.126087
DA	DA6_8	WBGene00019317	K02E10.1	1	74.5287	0.121739
DA	DA9	WBGene00001455	flp-12	1	77385.1	1
DA	DA9	WBGene00044640	B0432.14	1	9484.2	0.964912
DA	DA9	WBGene00001447	flp-4	1	14187.7	0.912281
DA	DA9	WBGene00019623	K10C9.1	1	1840.32	0.649123
DA	DA9	WBGene00021259	glb-30	1	1100.94	0.596491
DA	DA9	WBGene00008454	E02A10.4	1	1497.66	0.561404
DA	DA9	WBGene00008453	E02A10.3	1	671.482	0.508772
DA	DA9	WBGene00023414	R01H2.7	1	1181.65	0.473684
DA	DA9	WBGene00002173	itr-1	1	945.863	0.45614
DA	DA9	WBGene00044477	F49F1.14	1	592.449	0.438596
DA	DA9	WBGene00010290	F58H1.7	1	784.818	0.421053
DA	DA9	WBGene00007297	C04F12.1	1	590.471	0.385965
DA	DA9	WBGene00015517	C06A8.8	1	460.705	0.385965
DA	DA9	WBGene00016114	flp-27	1	537.236	0.368421
DA	DA9	WBGene00013752	nlp-69	1	514.091	0.333333
DA	DA9	WBGene00018219	F40A3.4	1	542.501	0.315789
DA	DA9	WBGene00020126	flp-26	1	294.873	0.315789
DA	DA9	WBGene00044921	F53C11.9	1	353.501	0.315789
DA	DA9	WBGene00003807	npr-1	1	303.614	0.298246
DA	DA9	WBGene00016189	sprp-4	1	393.738	0.298246
DA	DA9	WBGene00005062	sra-36	1	538.908	0.298246
DA	DA9	WBGene00014073	ZK757.1	1	335.926	0.280702
DA	DA9	WBGene00006790	unc-55	1	341.625	0.280702
DA	DA9	WBGene00004910	snf-11	1	415.187	0.280702
DA	DA9	WBGene00001755	gst-7	1	262.404	0.263158
DA	DA9	WBGene00010744	K10D6.4	1	426.316	0.263158
DA	DA9	WBGene00001174	egl-5	1	290.914	0.263158
DA	DA9	WBGene00010804	M01E5.1	1	302.208	0.263158
DA	DA9	WBGene00017614	F20A1.2	1	296.204	0.245614
DA	DA9	WBGene00006066	sto-4	1	221.856	0.210526
DA	DA9	WBGene00015079	B0244.4	1	268.053	0.210526
DA	DA9	WBGene00019352	K03A1.4	1	291.587	0.210526
DA	DA9	WBGene00016513	C38C3.4	1	229.945	0.210526
DA	DA9	WBGene00019870	R04E5.7	1	202.901	0.192982
DA	DA9	WBGene00007862	kvs-2	1	305.418	0.192982
DA	DA9	WBGene00017850	F27B10.1	1	324.47	0.192982
DA	DA9	WBGene00003516	nab-1	1	210.188	0.192982
DA	DA9	WBGene00022635	ZC581.9	1	304.991	0.175439
DA	DA9	WBGene00021980	glb-32	1	174.732	0.175439
DA	DA9	WBGene00077786	F53F8.7	1	373.589	0.175439
DA	DA9	WBGene00009965	frpr-9	1	250.921	0.175439
DA	DA9	WBGene00045277	ZK742.6	1	116.438	0.157895
DA	DA9	WBGene00011896	T21C9.11	1	151.258	0.157895
DA	DA9	WBGene00009931	F52D10.4	1	240.482	0.157895
DA	DA9	WBGene00011264	R13H4.6	1	489.93	0.157895
DA	DA9	WBGene00017779	gtr-1	1	266.736	0.157895
DA	DA9	WBGene00019361	clik-3	1	185.186	0.157895
DA	DA9	WBGene00012035	T26C5.5	1	770.393	0.122807
DA	DA9	WBGene00011997	nlp-51	1	95.0296	0.122807
DA	DA9	WBGene00219307	F56D6.17	1	165.333	0.122807
DA	DA9	WBGene00021257	Y22D7AR.3	1	112.296	0.122807
DA	DA9	WBGene00010716	lge-1	1	258.876	0.122807
DA	DA9	WBGene00023404	plr-1	1	155.155	0.105263
DA	DA9	WBGene00016028	flp-24	1	54.8602	0.105263
DA	DA9	WBGene00015264	B0563.7	1	75.7976	0.105263
DA	DA9	WBGene00016909	frpr-4	1	162.176	0.105263
DA	DA9	WBGene00007343	C05E7.1	1	125.132	0.105263
DA	DA9	WBGene00022073	Y67D8C.9	1	129.56	0.105263
DA	DA9	WBGene00001961	hlh-17	1	87.4299	0.105263
DA	DA9	WBGene00020413	T10E9.3	1	98.7405	0.105263
DA	DA9	WBGene00019090	F59A7.2	1	113.431	0.105263
DA	DA9	WBGene00077775	nlp-58	1	487.684	0.105263
DB	DB1	WBGene00009743	sptf-1	1	1049.18	0.663934
DB	DB1	WBGene00271636	W05G11.8	1	515.807	0.422131
DB	DB1	WBGene00011381	npr-25	1	439.432	0.401639
DB	DB1	WBGene00021080	W08A12.3	1	307.527	0.344262
DB	DB1	WBGene00007502	glb-4	1	328.888	0.29918
DB	DB1	WBGene00304782	C23F12.9	1	281.61	0.290984
DB	DB1	WBGene00017580	lgc-4	1	372.967	0.286885
DB	DB1	WBGene00015303	rga-6	1	247.712	0.278689
DB	DB1	WBGene00044029	C05D12.7	1	259.638	0.278689
DB	DB1	WBGene00017644	exc-9	1	277.515	0.258197
DB	DB1	WBGene00003808	npr-2	1	219.709	0.245902
DB	DB1	WBGene00019488	K07D4.9	1	234.137	0.237705
DB	DB1	WBGene00013704	Y106G6D.8	1	346.258	0.237705
DB	DB1	WBGene00022228	Y73B6A.1	1	201.944	0.22541
DB	DB1	WBGene00077669	Y38H6A.5	1	206.312	0.204918
DB	DB1	WBGene00020844	T27A10.2	1	230.721	0.192623
DB	DB1	WBGene00018654	F49H12.3	1	156.313	0.172131
DB	DB1	WBGene00011014	hpo-30	1	158.839	0.172131
DB	DB1	WBGene00001957	hlh-13	1	170.442	0.172131
DB	DB1	WBGene00019780	M60.4	1	158.545	0.159836
DB	DB1	WBGene00007522	C11E4.8	1	144.685	0.159836
DB	DB1	WBGene00001450	flp-7	1	138.48	0.143443
DB	DB1	WBGene00012812	Y43F8B.1	1	106.685	0.139344
DB	DB1	WBGene00016006	fln-2	1	101.279	0.139344
DB	DB1	WBGene00004115	pqn-26	1	98.1901	0.135246
DB	DB1	WBGene00006310	sul-3	1	120.137	0.131148
DB	DB1	WBGene00013416	Y64G10A.7	1	118.478	0.131148
DB	DB1	WBGene00018734	F53A10.2	1	95.158	0.127049
DB	DB1	WBGene00016071	C24H12.1	1	116.758	0.114754
DB	DB1	WBGene00016248	C30B5.7	1	107.783	0.114754
DB	DB1	WBGene00018191	frpr-7	1	106.927	0.114754
DB	DB1	WBGene00004369	rig-1	1	83.2616	0.114754
DB	DB1	WBGene00016916	C54D2.2	1	84.5514	0.106557
DB	DB1	WBGene00008589	nlp-57	1	69.2574	0.102459
DB	DB1	WBGene00011832	bgal-1	1	107.552	0.102459
DB	DB2	WBGene00009540	hlh-31	1	414.312	0.492386
DB	DB2	WBGene00077775	nlp-58	1	273.596	0.116751
DB	DB3_7	WBGene00014153	vab-23	1	607.215	0.53
DB	DB3_7	WBGene00000170	aqp-2	1	515.235	0.4975
DB	DB3_7	WBGene00016570	gnrr-4	1	321.532	0.3275
DB	DB3_7	WBGene00235291	C01G5.25	1	275.213	0.325
DB	DB3_7	WBGene00010741	lgc-49	1	184.878	0.2525
DB	DB3_7	WBGene00004010	pha-1	1	600.783	0.2375
DB	DB3_7	WBGene00017380	F11D5.1	1	327.489	0.1825
DB	DB3_7	WBGene00001986	hot-1	1	112.5	0.18
DB	DB3_7	WBGene00269429	H43I07.4	1	110.573	0.1775
DB	DB3_7	WBGene00206365	B0563.18	1	137.567	0.1625
DB	DB3_7	WBGene00017394	cal-8	1	106.066	0.1475
DB	DB3_7	WBGene00020195	T03G6.3	1	104.109	0.14
DB	DB3_7	WBGene00021125	ccb-2	1	85.506	0.1375
DB	DB3_7	WBGene00007862	kvs-2	1	73.3585	0.13
DB	DB3_7	WBGene00019290	K02A2.5	1	84.843	0.13
DB	DB3_7	WBGene00006635	tsp-9	1	76.625	0.1275
DB	DB3_7	WBGene00006384	taf-3	1	63.8613	0.12
DB	DB3_7	WBGene00002265	lec-2	1	78.5575	0.1075
DB	DB3_7	WBGene00021320	Y34B4A.4	1	66.6375	0.1075
DB	DB3_7	WBGene00011958	T23G4.2	1	63.3718	0.1025
DD	DD2_3	WBGene00013882	msa-1	1	3844.77	0.776163
DD	DD2_3	WBGene00009158	F26E4.3	1	599.216	0.459302
DD	DD2_3	WBGene00017129	E04F6.10	1	359.787	0.406977
DD	DD2_3	WBGene00003245	mig-13	1	190.99	0.27907
DD	DD2_3	WBGene00000370	ccg-1	1	298.122	0.261628
DD	DD2_3	WBGene00001454	flp-11	1	154.375	0.177326
DD	DD2_3	WBGene00001588	ggr-3	1	114.191	0.159884
DD	DD2_3	WBGene00000085	aex-2	1	125.891	0.151163
DD	DD2_3	WBGene00014214	ZK1073.2	1	86.0236	0.142442
DD	DD2_3	WBGene00000881	cyn-5	1	99.8187	0.139535
DD	DD2_3	WBGene00018462	F45E1.1	1	85.5576	0.125
DD	DD2_3	WBGene00017698	F22B7.9	1	65.1293	0.101744
DD	DD4_5	WBGene00012812	Y43F8B.1	1	1078.5	0.828947
DD	DD4_5	WBGene00019407	lect-2	1	643.214	0.631579
DD	DD4_5	WBGene00003102	mab-5	1	325.742	0.394737
DD	DD4_5	WBGene00022533	cutl-19	1	310.078	0.381579
DD	DD4_5	WBGene00011755	T13H5.1	1	323.432	0.368421
DD	DD4_5	WBGene00006809	unc-77	1	244.656	0.355263
DD	DD4_5	WBGene00003006	lin-17	1	253.011	0.328947
DD	DD4_5	WBGene00009629	sprr-2	1	152.99	0.276316
DD	DD4_5	WBGene00018344	npr-27	1	184.234	0.25
DD	DD4_5	WBGene00004780	ser-7	1	279.344	0.223684
DD	DD4_5	WBGene00001675	gpa-13	1	114.806	0.210526
DD	DD4_5	WBGene00014051	spv-1	1	134.984	0.197368
DD	DD4_5	WBGene00219460	K09H9.9	1	148.069	0.197368
DD	DD4_5	WBGene00012915	lgc-35	1	98.0294	0.184211
DD	DD4_5	WBGene00194726	R13A5.15	1	100.583	0.184211
DD	DD4_5	WBGene00001615	glr-4	1	98.1425	0.171053
DD	DD4_5	WBGene00003166	mec-2	1	103.759	0.157895
DD	DD4_5	WBGene00016711	fbxc-53	1	102.637	0.144737
DD	DD4_5	WBGene00011926	sptf-2	1	343.311	0.144737
DD	DD4_5	WBGene00044401	Y55B1BR.6	1	253.967	0.131579
DD	DD4_5	WBGene00006367	sym-2	1	88.0352	0.131579
DD	DD4_5	WBGene00013871	gnrr-3	1	108.341	0.118421
DD	DD4_5	WBGene00022251	blos-2	1	70.488	0.118421
DD	DD4_5	WBGene00007103	crm-1	1	93.8076	0.118421
DD	DD4_5	WBGene00020151	T01G6.1	1	68.2426	0.118421
DD	DD4_5	WBGene00015477	attf-4	1	47.7939	0.105263
DD	DD4_5	WBGene00005833	srw-86	1	59.7181	0.105263
VA	VA1	WBGene00194692	T02C12.5	1	15672.5	0.990196
VA	VA1	WBGene00008533	F02E9.10	1	7612.17	0.931373
VA	VA1	WBGene00016289	lntl-1	1	2293.46	0.754902
VA	VA1	WBGene00012760	Y41C4A.17	1	3619.23	0.647059
VA	VA1	WBGene00010291	F58H10.1	1	2028.07	0.598039
VA	VA1	WBGene00003808	npr-2	1	1359.88	0.568627
VA	VA1	WBGene00012282	W05E10.5	1	1369.23	0.509804
VA	VA1	WBGene00011454	lron-14	1	822.157	0.421569
VA	VA1	WBGene00003745	nlp-7	1	671.426	0.392157
VA	VA1	WBGene00006535	tba-9	1	597.548	0.372549
VA	VA1	WBGene00013662	Y105C5B.25	1	530.965	0.323529
VA	VA1	WBGene00009333	zzz-1	1	550.436	0.313725
VA	VA1	WBGene00018363	nlp-52	1	410.477	0.313725
VA	VA1	WBGene00000370	ccg-1	1	448.938	0.294118
VA	VA1	WBGene00009331	F32D8.7	1	404.87	0.27451
VA	VA1	WBGene00011888	cutl-15	1	362.366	0.235294
VA	VA1	WBGene00001249	elt-1	1	364.743	0.215686
VA	VA1	WBGene00001190	egl-23	1	375.986	0.205882
VA	VA1	WBGene00013497	hex-5	1	309.797	0.205882
VA	VA1	WBGene00011707	T11B7.2	1	294.114	0.205882
VA	VA1	WBGene00006672	twk-18	1	307.317	0.186275
VA	VA1	WBGene00006745	unc-5	1	313.604	0.186275
VA	VA1	WBGene00017651	F21A9.2	1	269.287	0.186275
VA	VA1	WBGene00006625	try-7	1	235.929	0.176471
VA	VA1	WBGene00000979	dhs-16	1	236.689	0.166667
VA	VA1	WBGene00020551	T17H7.7	1	280.206	0.166667
VA	VA1	WBGene00018175	F38B6.6	1	240.211	0.156863
VA	VA1	WBGene00001186	egl-18	1	220.296	0.156863
VA	VA1	WBGene00006497	tag-151	1	274.992	0.156863
VA	VA1	WBGene00206462	B0391.14	1	282.934	0.156863
VA	VA1	WBGene00000170	aqp-2	1	235.733	0.147059
VA	VA1	WBGene00005657	srr-6	1	229.319	0.147059
VA	VA1	WBGene00000085	aex-2	1	187.963	0.137255
VA	VA1	WBGene00014233	ZK1128.7	1	187.057	0.127451
VA	VA1	WBGene00006804	unc-71	1	210.885	0.127451
VA	VA1	WBGene00002150	irk-2	1	179.208	0.127451
VA	VA1	WBGene00001622	glt-4	1	205.865	0.127451
VA	VA1	WBGene00008693	F11C1.4	1	159.893	0.127451
VA	VA1	WBGene00008234	C50F4.9	1	199.951	0.127451
VA	VA1	WBGene00008957	glb-13	1	170.644	0.117647
VA	VA1	WBGene00017983	F32D1.3	1	153.41	0.117647
VA	VA11	WBGene00019076	mrpl-24	1	772.427	0.525
VA	VA11	WBGene00002225	klp-15	1	255.104	0.25
VA	VA11	WBGene00000233	avr-15	1	227.969	0.1875
VA	VA11	WBGene00044411	R12B2.8	1	233.56	0.15
VA	VA11	WBGene00006870	vab-3	1	171.025	0.15
VA	VA11	WBGene00004075	pod-1	1	137.837	0.1375
VA	VA12	WBGene00001455	flp-12	1	71105.4	1
VA	VA12	WBGene00044640	B0432.14	1	7208.35	0.979592
VA	VA12	WBGene00001447	flp-4	1	18515.2	0.969388
VA	VA12	WBGene00001463	flp-20	1	2184.14	0.846939
VA	VA12	WBGene00044921	F53C11.9	1	2360.3	0.826531
VA	VA12	WBGene00021259	glb-30	1	1563.23	0.816327
VA	VA12	WBGene00019355	K03B4.4	1	2449.34	0.77551
VA	VA12	WBGene00023414	R01H2.7	1	1024.62	0.673469
VA	VA12	WBGene00017850	F27B10.1	1	1136.89	0.591837
VA	VA12	WBGene00016028	flp-24	1	952.255	0.561224
VA	VA12	WBGene00021980	glb-32	1	627.835	0.540816
VA	VA12	WBGene00001373	exp-1	1	577.605	0.520408
VA	VA12	WBGene00007299	C04F12.5	1	602.372	0.489796
VA	VA12	WBGene00008407	D2023.3	1	780.108	0.479592
VA	VA12	WBGene00010716	lge-1	1	702.434	0.479592
VA	VA12	WBGene00013752	nlp-69	1	651.625	0.428571
VA	VA12	WBGene00017149	EGAP4.1	1	487.595	0.408163
VA	VA12	WBGene00003807	npr-1	1	400.258	0.387755
VA	VA12	WBGene00005062	sra-36	1	359.185	0.377551
VA	VA12	WBGene00001755	gst-7	1	392.582	0.346939
VA	VA12	WBGene00000584	cog-1	1	645.282	0.346939
VA	VA12	WBGene00000644	col-68	1	298.498	0.326531
VA	VA12	WBGene00016988	CD4.1	1	379.328	0.295918
VA	VA12	WBGene00019025	srb-16	1	333.453	0.295918
VA	VA12	WBGene00001588	ggr-3	1	292.26	0.295918
VA	VA12	WBGene00013959	ZK265.7	1	254.833	0.295918
VA	VA12	WBGene00016189	sprp-4	1	302.394	0.285714
VA	VA12	WBGene00010804	M01E5.1	1	311.155	0.27551
VA	VA12	WBGene00009931	F52D10.4	1	248.227	0.255102
VA	VA12	WBGene00000982	dhs-19	1	286.74	0.255102
VA	VA12	WBGene00007343	C05E7.1	1	230.017	0.255102
VA	VA12	WBGene00001783	gst-35	1	270.189	0.255102
VA	VA12	WBGene00019870	R04E5.7	1	235.896	0.244898
VA	VA12	WBGene00007951	dmsr-8	1	201.546	0.244898
VA	VA12	WBGene00010744	K10D6.4	1	286.489	0.244898
VA	VA12	WBGene00022472	Y119C1B.6	1	275.779	0.234694
VA	VA12	WBGene00003086	lst-4	1	225.156	0.22449
VA	VA12	WBGene00015079	B0244.4	1	183.401	0.22449
VA	VA12	WBGene00021257	Y22D7AR.3	1	212.494	0.22449
VA	VA12	WBGene00006064	sto-2	1	183.97	0.214286
VA	VA12	WBGene00016114	flp-27	1	192.493	0.214286
VA	VA12	WBGene00011904	hlb-1	1	221.39	0.214286
VA	VA12	WBGene00021979	Y58A7A.5	1	220.427	0.204082
VA	VA12	WBGene00023500	C11H1.9	1	223.243	0.204082
VA	VA12	WBGene00017614	F20A1.2	1	166.025	0.204082
VA	VA12	WBGene00001174	egl-5	1	203.19	0.204082
VA	VA12	WBGene00005652	srr-1	1	263.443	0.173469
VA	VA12	WBGene00021254	Y22D7AL.16	1	190.14	0.173469
VA	VA12	WBGene00010357	H03A11.2	1	117.292	0.153061
VA	VA12	WBGene00002110	ins-27	1	180.05	0.153061
VA	VA12	WBGene00005000	spp-15	1	140.706	0.153061
VA	VA12	WBGene00010113	F55D12.5	1	131.537	0.153061
VA	VA12	WBGene00022073	Y67D8C.9	1	145.274	0.153061
VA	VA12	WBGene00003386	mod-1	1	117.616	0.132653
VA	VA12	WBGene00006576	tkr-1	1	105.532	0.122449
VA	VA12	WBGene00044295	C09E7.10	1	95.2573	0.122449
VA	VA12	WBGene00008307	ncs-5	1	122.348	0.122449
VA	VA12	WBGene00015969	glb-6	1	129.641	0.112245
VA	VA12	WBGene00006827	unc-98	1	111.537	0.112245
VA	VA12	WBGene00016909	frpr-4	1	141.594	0.112245
VA	VA12	WBGene00009619	npr-6	1	99.7877	0.112245
VA	VA12	WBGene00003529	nas-10	1	91.9734	0.112245
VA	VA12	WBGene00006379	sys-1	1	131.207	0.112245
VA	VA2	WBGene00006587	tnt-2	1	254.869	0.210938
VA	VA2	WBGene00007518	del-8	1	164.236	0.140625
VA	VA3_8	WBGene00003024	lin-39	1	680.891	0.457295
VA	VA3_8	WBGene00016265	trhr-1	1	174.958	0.16548
VA	VA9_10	WBGene00008167	acox-1.5	1	119.585	0.134146
VA	VA9_10	WBGene00009158	F26E4.3	1	151.729	0.134146
VB	VB1	WBGene00011381	npr-25	1	982.112	0.651442
VB	VB1	WBGene00009743	sptf-1	1	989.283	0.632212
VB	VB1	WBGene00010109	F55C10.5	1	877.091	0.603365
VB	VB1	WBGene00007502	glb-4	1	744.389	0.545673
VB	VB1	WBGene00004944	sol-1	1	697.57	0.53125
VB	VB1	WBGene00018363	nlp-52	1	587.724	0.504808
VB	VB1	WBGene00012461	glb-29	1	655.515	0.502404
VB	VB1	WBGene00009700	lurp-1	1	511.81	0.4375
VB	VB1	WBGene00011335	T01E8.8	1	505.844	0.365385
VB	VB1	WBGene00304237	F39B3.7	1	308.491	0.310096
VB	VB1	WBGene00018191	frpr-7	1	228.141	0.252404
VB	VB1	WBGene00010716	lge-1	1	243.605	0.247596
VB	VB1	WBGene00019749	M03A8.3	1	228.975	0.237981
VB	VB1	WBGene00004777	ser-2	1	217.897	0.237981
VB	VB1	WBGene00018311	F41G4.8	1	218.489	0.225962
VB	VB1	WBGene00004212	ptl-1	1	193.284	0.192308
VB	VB1	WBGene00008922	F17C11.11	1	251.475	0.192308
VB	VB1	WBGene00020586	frpr-18	1	160.742	0.185096
VB	VB1	WBGene00011832	bgal-1	1	136.613	0.175481
VB	VB1	WBGene00044677	ZK353.10	1	152.429	0.163462
VB	VB1	WBGene00003177	mec-15	1	125.23	0.158654
VB	VB1	WBGene00012034	T26C5.4	1	216.206	0.144231
VB	VB1	WBGene00022423	nhr-41	1	150.957	0.139423
VB	VB1	WBGene00020245	T05B11.1	1	140.849	0.134615
VB	VB1	WBGene00021524	Y41D4B.24	1	124.732	0.132212
VB	VB1	WBGene00017850	F27B10.1	1	138.883	0.127404
VB	VB1	WBGene00003566	ncx-1	1	106.872	0.127404
VB	VB1	WBGene00018338	F42A9.9	1	99.1307	0.117788
VB	VB10_11	WBGene00018188	F38E9.6	1	1240.99	0.653846
VB	VB10_11	WBGene00003102	mab-5	1	666.641	0.461538
VB	VB10_11	WBGene00013882	msa-1	1	840.307	0.410256
VB	VB10_11	WBGene00044544	F26F12.8	1	899.725	0.346154
VB	VB10_11	WBGene00015591	cyk-7	1	348.83	0.269231
VB	VB10_11	WBGene00005616	srj-29	1	347.346	0.269231
VB	VB10_11	WBGene00000857	cwn-1	1	280.757	0.25641
VB	VB10_11	WBGene00015590	bath-15	1	275.398	0.24359
VB	VB10_11	WBGene00009238	selt-1.2	1	357.174	0.24359
VB	VB10_11	WBGene00020045	glb-23	1	272.743	0.230769
VB	VB10_11	WBGene00003056	lon-2	1	266.111	0.217949
VB	VB10_11	WBGene00017361	F10E9.12	1	387.237	0.217949
VB	VB10_11	WBGene00001457	flp-14	1	383.292	0.205128
VB	VB10_11	WBGene00015189	B0432.8	1	248.625	0.205128
VB	VB10_11	WBGene00021125	ccb-2	1	177.34	0.179487
VB	VB10_11	WBGene00045395	F09F9.5	1	133.569	0.153846
VB	VB10_11	WBGene00018369	mig-39	1	119.905	0.128205
VB	VB10_11	WBGene00001366	exc-5	1	99.2701	0.115385
VB	VB10_11	WBGene00012856	Y44A6D.6	1	107.099	0.115385
VB	VB10_11	WBGene00009333	zzz-1	1	136.845	0.102564
VB	VB10_11	WBGene00020230	nep-2	1	78.9753	0.102564
VB	VB2	WBGene00001961	hlh-17	1	6125.74	0.968059
VB	VB2	WBGene00013665	hlh-32	1	4259.59	0.968059
VB	VB2	WBGene00009540	hlh-31	1	388.457	0.356265
VB	VB2	WBGene00044643	H17B01.5	1	195.693	0.199017
VB	VB2	WBGene00003687	nhr-97	1	147.302	0.154791
VB	VB2	WBGene00023408	cex-2	1	136.853	0.135135
VB	VB2	WBGene00010146	glb-19	1	106.699	0.130221
VB	VB2	WBGene00001450	flp-7	1	107.461	0.127764
VB	VB3	WBGene00044921	F53C11.9	1	1111.17	0.594595
VB	VB3	WBGene00003933	pat-9	1	351.678	0.243243
VB	VB3	WBGene00001820	ham-1	1	235.174	0.189189
VB	VB3	WBGene00010831	M02G9.2	1	110.326	0.135135
VB	VB3	WBGene00012760	Y41C4A.17	1	131.894	0.108108
VB	VB4_9	WBGene00003024	lin-39	1	512.619	0.382759
VB	VB4_9	WBGene00011326	T01D3.1	1	226.649	0.206897
VB	VB4_9	WBGene00022073	Y67D8C.9	1	150.099	0.117241
VC	VC1_3_6	WBGene00003744	nlp-6	1	75469	1
VC	VC1_3_6	WBGene00003751	nlp-13	1	10602.6	0.993972
VC	VC1_3_6	WBGene00044028	nlp-63	1	6698.38	0.992767
VC	VC1_3_6	WBGene00001445	flp-2	1	3895.16	0.9783
VC	VC1_3_6	WBGene00019479	K07C11.7	1	4036.17	0.955998
VC	VC1_3_6	WBGene00003747	nlp-9	1	1755.24	0.915612
VC	VC1_3_6	WBGene00011383	T02E9.5	1	1094.92	0.87402
VC	VC1_3_6	WBGene00018488	acs-1	1	942.606	0.829415
VC	VC1_3_6	WBGene00009958	madd-4	1	998.483	0.799277
VC	VC1_3_6	WBGene00006873	vab-7	1	889.197	0.781193
VC	VC1_3_6	WBGene00235325	C08D8.7	1	780.352	0.704039
VC	VC1_3_6	WBGene00000501	cho-1	1	521.557	0.671489
VC	VC1_3_6	WBGene00006508	tns-1	1	427.39	0.597348
VC	VC1_3_6	WBGene00004831	slo-2	1	452.889	0.588909
VC	VC1_3_6	WBGene00010146	glb-19	1	433.048	0.562387
VC	VC1_3_6	WBGene00017380	F11D5.1	1	476.789	0.528632
VC	VC1_3_6	WBGene00001586	ggr-1	1	375.681	0.528632
VC	VC1_3_6	WBGene00001459	flp-16	1	380.249	0.524412
VC	VC1_3_6	WBGene00021272	Y23H5B.1	1	408.953	0.520193
VC	VC1_3_6	WBGene00006635	tsp-9	1	323.542	0.508137
VC	VC1_3_6	WBGene00020230	nep-2	1	426.96	0.490054
VC	VC1_3_6	WBGene00013416	Y64G10A.7	1	422.853	0.484629
VC	VC1_3_6	WBGene00020229	T05A8.3	1	975.913	0.47619
VC	VC1_3_6	WBGene00015225	B0507.8	1	300.384	0.455696
VC	VC1_3_6	WBGene00007518	del-8	1	495.864	0.439421
VC	VC1_3_6	WBGene00006788	unc-53	1	290.263	0.439421
VC	VC1_3_6	WBGene00004912	sng-1	1	257.64	0.424352
VC	VC1_3_6	WBGene00000527	cle-1	1	326.479	0.423749
VC	VC1_3_6	WBGene00015689	spch-2	1	312.613	0.422544
VC	VC1_3_6	WBGene00008819	shw-1	1	247.016	0.410488
VC	VC1_3_6	WBGene00009779	F46C5.2	1	244.091	0.409283
VC	VC1_3_6	WBGene00022072	cpg-9	1	617.992	0.393008
VC	VC1_3_6	WBGene00004310	ras-1	1	226.523	0.371308
VC	VC1_3_6	WBGene00019200	H14E04.3	1	229.391	0.370705
VC	VC1_3_6	WBGene00019593	K09F6.10	1	595.478	0.370705
VC	VC1_3_6	WBGene00007799	nrx-1	1	205.237	0.363472
VC	VC1_3_6	WBGene00017724	F22F7.7	1	209.543	0.362266
VC	VC1_3_6	WBGene00022823	ZK813.4	1	208.873	0.360458
VC	VC1_3_6	WBGene00015678	mcp-1	1	215.032	0.35865
VC	VC1_3_6	WBGene00014210	ZK1067.4	1	194.838	0.35443
VC	VC1_3_6	WBGene00012808	Y43F8A.1	1	480.853	0.351417
VC	VC1_3_6	WBGene00018175	F38B6.6	1	204.107	0.345389
VC	VC1_3_6	WBGene00015478	mapk-15	1	191.345	0.330922
VC	VC1_3_6	WBGene00010357	H03A11.2	1	180.914	0.3261
VC	VC1_3_6	WBGene00011217	R10E11.5	1	189.45	0.323086
VC	VC1_3_6	WBGene00000069	acy-2	1	190.635	0.318264
VC	VC1_3_6	WBGene00003019	lin-33	1	163.999	0.31525
VC	VC1_3_6	WBGene00012833	Y43F8C.11	1	159.152	0.305606
VC	VC1_3_6	WBGene00012115	T28B8.4	1	178.252	0.298975
VC	VC1_3_6	WBGene00009504	F37B12.1	1	227.371	0.29777
VC	VC1_3_6	WBGene00013914	lgc-37	1	140.943	0.289331
VC	VC1_3_6	WBGene00000286	cal-2	1	205.33	0.288125
VC	VC1_3_6	WBGene00004075	pod-1	1	164.417	0.280289
VC	VC1_3_6	WBGene00016714	C46F2.1	1	154.948	0.277275
VC	VC1_3_6	WBGene00004929	soc-2	1	145.456	0.271851
VC	VC1_3_6	WBGene00044544	F26F12.8	1	140.517	0.265823
VC	VC1_3_6	WBGene00018560	F47D12.3	1	148.536	0.255576
VC	VC1_3_6	WBGene00000051	acr-12	1	134.134	0.25437
VC	VC1_3_6	WBGene00017597	F19C7.8	1	140.145	0.252562
VC	VC1_3_6	WBGene00009619	npr-6	1	135.699	0.252562
VC	VC1_3_6	WBGene00019484	K07D4.4	1	185.863	0.246534
VC	VC1_3_6	WBGene00008548	F07A11.5	1	119.69	0.227245
VC	VC1_3_6	WBGene00003173	mec-9	1	127.145	0.21519
VC	VC1_3_6	WBGene00000282	cah-4	1	108.838	0.206751
VC	VC1_3_6	WBGene00000107	alh-1	1	125.924	0.206751
VC	VC1_3_6	WBGene00011849	T19H5.4	1	111.456	0.206148
VC	VC1_3_6	WBGene00001950	hlh-3	1	112.388	0.204943
VC	VC1_3_6	WBGene00002978	lev-11	1	192.857	0.20434
VC	VC1_3_6	WBGene00012646	lron-10	1	103.293	0.201929
VC	VC1_3_6	WBGene00016842	npr-35	1	99.3381	0.201929
VC	VC1_3_6	WBGene00006055	ssr-2	1	104.177	0.198915
VC	VC1_3_6	WBGene00005641	sro-1	1	112.741	0.197709
VC	VC1_3_6	WBGene00000072	add-1	1	88.7341	0.18686
VC	VC1_3_6	WBGene00014033	arrd-15	1	93.9219	0.182037
VC	VC1_3_6	WBGene00001753	gst-5	1	119.752	0.17601
VC	VC1_3_6	WBGene00017320	F09G8.5	1	83.8516	0.174201
VC	VC1_3_6	WBGene00000415	ced-1	1	82.2551	0.168776
VC	VC1_3_6	WBGene00009483	F36G3.2	1	82.6737	0.165763
VC	VC1_3_6	WBGene00001512	gab-1	1	76.6281	0.16516
VC	VC1_3_6	WBGene00010884	M7.8	1	82.7376	0.16516
VC	VC1_3_6	WBGene00008300	C54D10.5	1	81.8555	0.16516
VC	VC1_3_6	WBGene00022106	lgc-46	1	79.2031	0.159735
VC	VC1_3_6	WBGene00020119	R160.2	1	81.5103	0.159735
VC	VC1_3_6	WBGene00007881	nlp-35	1	104.192	0.157324
VC	VC1_3_6	WBGene00006863	gyg-1	1	80.9196	0.15431
VC	VC1_3_6	WBGene00044650	Y71G10AR.4	1	80.0084	0.150693
VC	VC1_3_6	WBGene00044297	C25B8.8	1	70.6661	0.15009
VC	VC1_3_6	WBGene00016559	C41A3.2	1	71.627	0.148282
VC	VC1_3_6	WBGene00001441	fkh-9	1	75.2587	0.148282
VC	VC1_3_6	WBGene00019592	K09F6.9	1	113.271	0.144665
VC	VC1_3_6	WBGene00009042	F22B5.4	1	102.764	0.14346
VC	VC1_3_6	WBGene00008513	F02A9.1	1	74.5874	0.142857
VC	VC1_3_6	WBGene00001668	gpa-6	1	74.1242	0.142857
VC	VC1_3_6	WBGene00008436	DH11.2	1	71.1466	0.142254
VC	VC1_3_6	WBGene00001645	gly-20	1	67.768	0.139241
VC	VC1_3_6	WBGene00010003	F53F8.6	1	68.9853	0.139241
VC	VC1_3_6	WBGene00012552	enu-3.5	1	66.729	0.139241
VC	VC1_3_6	WBGene00019944	R07G3.8	1	65.8738	0.138638
VC	VC1_3_6	WBGene00006640	tsp-14	1	65.7714	0.135624
VC	VC1_3_6	WBGene00010827	M02B1.2	1	65.3979	0.135021
VC	VC1_3_6	WBGene00018871	F55C12.4	1	65.9324	0.134418
VC	VC1_3_6	WBGene00044007	ZK1320.13	1	68.3438	0.133816
VC	VC1_3_6	WBGene00001518	gar-2	1	64.7539	0.13261
VC	VC1_3_6	WBGene00007266	C03A3.1	1	64.1945	0.13261
VC	VC1_3_6	WBGene00003368	mkk-4	1	62.4292	0.131404
VC	VC1_3_6	WBGene00016938	C54H2.4	1	63.4346	0.129596
VC	VC1_3_6	WBGene00001615	glr-4	1	65.6474	0.128993
VC	VC1_3_6	WBGene00019188	H11E01.3	1	60.331	0.12598
VC	VC1_3_6	WBGene00007389	glb-3	1	62.5771	0.12598
VC	VC1_3_6	WBGene00011265	R13H4.7	1	61.1583	0.12598
VC	VC1_3_6	WBGene00008557	F07H5.6	1	75.209	0.12598
VC	VC1_3_6	WBGene00006875	vab-9	1	58.5073	0.125377
VC	VC1_3_6	WBGene00007861	C32A9.1	1	62.8429	0.125377
VC	VC1_3_6	WBGene00018060	arrd-18	1	57.115	0.123568
VC	VC1_3_6	WBGene00016783	irg-2	1	93.5821	0.123568
VC	VC1_3_6	WBGene00000437	ceh-13	1	59.944	0.122966
VC	VC1_3_6	WBGene00015227	ddn-1	1	58.4973	0.119952
VC	VC1_3_6	WBGene00015408	C03H5.6	1	53.4032	0.118746
VC	VC1_3_6	WBGene00009793	pkn-1	1	52.1655	0.115732
VC	VC1_3_6	WBGene00017717	F22F4.4	1	56.3086	0.112116
VC	VC1_3_6	WBGene00014200	scrm-2	1	48.8212	0.112116
VC	VC1_3_6	WBGene00012317	ztf-6	1	50.0925	0.107294
VC	VC1_3_6	WBGene00003397	mom-5	1	51.268	0.106691
VC	VC1_3_6	WBGene00022004	npr-22	1	50.2654	0.106691
VC	VC1_3_6	WBGene00019381	K04C2.3	1	52.3606	0.104882
VC	VC1_3_6	WBGene00000952	del-1	1	46.0633	0.10428
VC	VC1_3_6	WBGene00003072	lrp-2	1	49.1113	0.103677
VC	VC1_3_6	WBGene00011794	nep-21	1	46.9027	0.101266
VC	VC1_3_6	WBGene00018879	F55D10.4	1	44.5474	0.100663
VC	VC1_3_6	WBGene00020861	T27E4.1	1	49.8596	0.10006
VC	VC4_5	WBGene00016114	flp-27	1	36336.6	0.993103
VC	VC4_5	WBGene00016028	flp-24	1	42816	0.986207
VC	VC4_5	WBGene00008626	nlp-79	1	17720.2	0.986207
VC	VC4_5	WBGene00017291	F09E5.14	1	18654	0.986207
VC	VC4_5	WBGene00018298	nlp-50	1	14053.9	0.958621
VC	VC4_5	WBGene00003745	nlp-7	1	10203.8	0.958621
VC	VC4_5	WBGene00008234	C50F4.9	1	5033.7	0.944828
VC	VC4_5	WBGene00012062	T26G10.5	1	3334.23	0.889655
VC	VC4_5	WBGene00001650	gon-1	1	1681.85	0.882759
VC	VC4_5	WBGene00007185	nlp-36	1	960.671	0.862069
VC	VC4_5	WBGene00003102	mab-5	1	918.516	0.862069
VC	VC4_5	WBGene00003753	nlp-15	1	2240.51	0.841379
VC	VC4_5	WBGene00001122	dyf-6	1	1303.41	0.834483
VC	VC4_5	WBGene00011904	hlb-1	1	958.241	0.82069
VC	VC4_5	WBGene00000295	cat-1	1	864.225	0.806897
VC	VC4_5	WBGene00016738	C47D2.1	1	1442.62	0.806897
VC	VC4_5	WBGene00003743	nlp-5	1	2246.73	0.8
VC	VC4_5	WBGene00021076	W07E6.5	1	1036.76	0.786207
VC	VC4_5	WBGene00008065	npr-18	1	757.301	0.77931
VC	VC4_5	WBGene00006649	tth-1	1	661.419	0.758621
VC	VC4_5	WBGene00002149	irk-1	1	718.145	0.751724
VC	VC4_5	WBGene00004334	ref-1	1	718.126	0.731034
VC	VC4_5	WBGene00015005	B0034.5	1	533.116	0.724138
VC	VC4_5	WBGene00023504	F26F2.8	1	653.575	0.710345
VC	VC4_5	WBGene00008957	glb-13	1	821.411	0.689655
VC	VC4_5	WBGene00006306	sue-1	1	568.439	0.675862
VC	VC4_5	WBGene00000516	cki-1	1	504.648	0.675862
VC	VC4_5	WBGene00016181	C28C12.11	1	555.438	0.668966
VC	VC4_5	WBGene00003569	ncx-4	1	477.241	0.655172
VC	VC4_5	WBGene00015158	B0361.4	1	585.031	0.648276
VC	VC4_5	WBGene00012440	nlp-53	1	843.794	0.648276
VC	VC4_5	WBGene00022727	prkl-1	1	483.497	0.648276
VC	VC4_5	WBGene00015301	C01F1.6	1	431.465	0.627586
VC	VC4_5	WBGene00006679	twk-26	1	749.573	0.627586
VC	VC4_5	WBGene00010316	F59B8.1	1	717.895	0.613793
VC	VC4_5	WBGene00018886	npr-28	1	378.056	0.593103
VC	VC4_5	WBGene00010595	haao-1	1	399.718	0.593103
VC	VC4_5	WBGene00001366	exc-5	1	443.133	0.586207
VC	VC4_5	WBGene00007176	kcnl-1	1	356.17	0.565517
VC	VC4_5	WBGene00006664	twk-9	1	425.651	0.565517
VC	VC4_5	WBGene00007679	C18D11.1	1	389.504	0.551724
VC	VC4_5	WBGene00219684	linc-26	1	298.756	0.551724
VC	VC4_5	WBGene00006792	unc-58	1	351.869	0.537931
VC	VC4_5	WBGene00002141	inx-19	1	387.804	0.537931
VC	VC4_5	WBGene00022780	ZK622.1	1	389.466	0.537931
VC	VC4_5	WBGene00021614	Y47A7.2	1	294.745	0.531034
VC	VC4_5	WBGene00019287	K01A12.3	1	274.772	0.503448
VC	VC4_5	WBGene00003749	nlp-11	1	430.509	0.489655
VC	VC4_5	WBGene00022240	shl-1	1	290.377	0.475862
VC	VC4_5	WBGene00004780	ser-7	1	278.058	0.475862
VC	VC4_5	WBGene00008287	C54C6.5	1	327.361	0.455172
VC	VC4_5	WBGene00006468	rhgf-1	1	267.65	0.441379
VC	VC4_5	WBGene00044411	R12B2.8	1	211.623	0.434483
VC	VC4_5	WBGene00002217	klp-4	1	245.608	0.434483
VC	VC4_5	WBGene00015476	C05D9.9	1	285.543	0.434483
VC	VC4_5	WBGene00019935	R07E4.1	1	226.485	0.427586
VC	VC4_5	WBGene00009965	frpr-9	1	255.095	0.427586
VC	VC4_5	WBGene00010744	K10D6.4	1	271.833	0.427586
VC	VC4_5	WBGene00020551	T17H7.7	1	336.788	0.427586
VC	VC4_5	WBGene00017813	nlp-61	1	245.15	0.413793
VC	VC4_5	WBGene00019734	nlp-64	1	1584.63	0.406897
VC	VC4_5	WBGene00015779	lrch-1	1	182.933	0.4
VC	VC4_5	WBGene00004221	ptr-6	1	175.433	0.37931
VC	VC4_5	WBGene00018043	F35D11.1	1	196.216	0.37931
VC	VC4_5	WBGene00022086	sprr-3	1	210.19	0.351724
VC	VC4_5	WBGene00019952	fbxb-74	1	187.982	0.344828
VC	VC4_5	WBGene00005226	srg-69	1	235.469	0.331034
VC	VC4_5	WBGene00019962	cysl-3	1	215.081	0.331034
VC	VC4_5	WBGene00012360	tat-3	1	163.242	0.324138
VC	VC4_5	WBGene00219307	F56D6.17	1	151.287	0.324138
VC	VC4_5	WBGene00001705	grd-16	1	315.585	0.324138
VC	VC4_5	WBGene00008229	C50F4.1	1	202.249	0.324138
VC	VC4_5	WBGene00020045	glb-23	1	148.371	0.317241
VC	VC4_5	WBGene00009174	F26H9.2	1	149.299	0.317241
VC	VC4_5	WBGene00016034	C24A3.4	1	187.55	0.310345
VC	VC4_5	WBGene00011732	arrd-17	1	232.198	0.303448
VC	VC4_5	WBGene00019994	cdh-1	1	170.399	0.303448
VC	VC4_5	WBGene00017693	flp-23	1	182.646	0.296552
VC	VC4_5	WBGene00001175	egl-6	1	175.633	0.289655
VC	VC4_5	WBGene00020467	T12F5.2	1	184.803	0.289655
VC	VC4_5	WBGene00006498	ten-1	1	214.522	0.282759
VC	VC4_5	WBGene00015006	B0041.1	1	214.661	0.282759
VC	VC4_5	WBGene00006824	unc-95	1	127.597	0.275862
VC	VC4_5	WBGene00018716	F52H2.4	1	147.87	0.262069
VC	VC4_5	WBGene00044745	Y62E10A.20	1	96.4781	0.255172
VC	VC4_5	WBGene00006600	tph-1	1	133.686	0.255172
VC	VC4_5	WBGene00010592	K06A4.2	1	101.884	0.248276
VC	VC4_5	WBGene00007346	frpr-2	1	112.146	0.248276
VC	VC4_5	WBGene00016193	C28H8.2	1	126.656	0.248276
VC	VC4_5	WBGene00015493	C05E11.2	1	133.605	0.248276
VC	VC4_5	WBGene00016237	C29H12.6	1	121.538	0.241379
VC	VC4_5	WBGene00006365	syg-1	1	92.7223	0.241379
VC	VC4_5	WBGene00006869	vab-2	1	115.284	0.234483
VC	VC4_5	WBGene00004998	spp-13	1	107.953	0.234483
VC	VC4_5	WBGene00015159	psd-1	1	101.875	0.22069
VC	VC4_5	WBGene00019149	H03E18.2	1	135.442	0.22069
VC	VC4_5	WBGene00015027	B0207.2	1	93.6149	0.22069
VC	VC4_5	WBGene00012275	npr-14	1	101.49	0.22069
VC	VC4_5	WBGene00015590	bath-15	1	119.489	0.22069
VC	VC4_5	WBGene00005111	srd-33	1	102.191	0.213793
VC	VC4_5	WBGene00006475	tyra-3	1	95.2233	0.206897
VC	VC4_5	WBGene00011996	T24F1.4	1	94.795	0.206897
VC	VC4_5	WBGene00000262	bra-1	1	149.246	0.206897
VC	VC4_5	WBGene00006676	twk-23	1	81.4189	0.206897
VC	VC4_5	WBGene00010522	K03A11.5	1	82.8293	0.2
VC	VC4_5	WBGene00018466	F45E1.5	1	73.9488	0.2
VC	VC4_5	WBGene00006584	tni-1	1	88.7547	0.193103
VC	VC4_5	WBGene00008096	C44H4.8	1	72.4334	0.193103
VC	VC4_5	WBGene00007502	glb-4	1	72.1858	0.193103
VC	VC4_5	WBGene00020896	T28D9.4	1	97.6518	0.193103
VC	VC4_5	WBGene00005110	srd-32	1	85.6677	0.186207
VC	VC4_5	WBGene00020573	T19D7.5	1	64.9839	0.17931
VC	VC4_5	WBGene00015729	C13A10.2	1	77.8884	0.17931
VC	VC4_5	WBGene00008183	rin-1	1	137.981	0.17931
VC	VC4_5	WBGene00022623	ZC487.1	1	76.2996	0.17931
VC	VC4_5	WBGene00003403	mps-1	1	64.9911	0.17931
VC	VC4_5	WBGene00006809	unc-77	1	67.8831	0.172414
VC	VC4_5	WBGene00000004	aat-3	1	59.6589	0.165517
VC	VC4_5	WBGene00017316	F09G2.8	1	112.621	0.165517
VC	VC4_5	WBGene00011774	ttr-54	1	57.0385	0.158621
VC	VC4_5	WBGene00000285	cal-1	1	85.2262	0.158621
VC	VC4_5	WBGene00010594	swt-5	1	60.0287	0.158621
VC	VC4_5	WBGene00019148	H03E18.1	1	61.7295	0.151724
VC	VC4_5	WBGene00009935	F52E10.4	1	57.123	0.151724
VC	VC4_5	WBGene00017042	D2007.2	1	57.0422	0.144828
VC	VC4_5	WBGene00004740	scd-2	1	70.5334	0.144828
VC	VC4_5	WBGene00003010	lin-24	1	48.7863	0.144828
VC	VC4_5	WBGene00020134	T01B6.1	1	57.077	0.144828
VC	VC4_5	WBGene00021155	Y4C6B.1	1	60.3331	0.144828
VC	VC4_5	WBGene00017338	F10D7.1	1	69.7637	0.137931
VC	VC4_5	WBGene00019902	R05G6.10	1	48.0135	0.137931
VC	VC4_5	WBGene00044513	nlp-70	1	68.9341	0.137931
VC	VC4_5	WBGene00018405	F44A2.5	1	61.2416	0.137931
VC	VC4_5	WBGene00000240	pah-1	1	67.1847	0.137931
VC	VC4_5	WBGene00007411	C07C7.1	1	67.248	0.131034
VC	VC4_5	WBGene00020867	shc-2	1	55.5177	0.131034
VC	VC4_5	WBGene00009930	F52D10.2	1	63.7751	0.131034
VC	VC4_5	WBGene00000961	dgn-1	1	51.5985	0.131034
VC	VC4_5	WBGene00010191	dmsr-1	1	42.8265	0.124138
VC	VC4_5	WBGene00000565	cnt-1	1	47.4803	0.124138
VC	VC4_5	WBGene00012009	T25B9.3	1	54.8505	0.124138
VC	VC4_5	WBGene00007036	sod-5	1	55.0538	0.124138
VC	VC4_5	WBGene00012819	Y43F8B.9	1	56.5357	0.124138
VC	VC4_5	WBGene00009060	F22E12.3	1	41.3036	0.117241
VC	VC4_5	WBGene00004258	pyc-1	1	51.2082	0.117241
VC	VC4_5	WBGene00007614	gnrr-2	1	51.2967	0.117241
VC	VC4_5	WBGene00001365	exc-4	1	40.4197	0.117241
VC	VC4_5	WBGene00008996	glb-14	1	46.4728	0.117241
VC	VC4_5	WBGene00007006	npr-3	1	35.0333	0.110345
VC	VC4_5	WBGene00007068	cTel55X.1	1	47.1658	0.110345
VC	VC4_5	WBGene00001852	hil-1	1	45.3951	0.110345
VC	VC4_5	WBGene00014175	ZK971.1	1	61.6782	0.110345
VC	VC4_5	WBGene00020222	fut-6	1	33.2553	0.110345
VC	VC4_5	WBGene00021653	Y47G6A.30	1	44.9528	0.110345
VC	VC4_5	WBGene00010959	nduo-1	1	211.725	0.103448
VC	VC4_5	WBGene00003238	mig-1	1	51.7109	0.103448
VC	VC4_5	WBGene00007816	C30F2.2	1	35.5476	0.103448
VC	VC4_5	WBGene00044463	W09G12.10	1	49.8667	0.103448
VD	VD12	WBGene00011317	T01C1.4	1	1004.5	0.581395
VD	VD12	WBGene00007522	C11E4.8	1	834.752	0.546512
VD	VD12	WBGene00002990	lin-1	1	556.6	0.44186
VD	VD12	WBGene00016028	flp-24	1	697.789	0.430233
VD	VD12	WBGene00006870	vab-3	1	559.401	0.418605
VD	VD12	WBGene00000513	ckb-3	1	545.528	0.348837
VD	VD12	WBGene00008407	D2023.3	1	387.561	0.302326
VD	VD12	WBGene00008242	ceh-75	1	413.632	0.255814
VD	VD12	WBGene00021152	mgl-3	1	224.07	0.22093
VD	VD12	WBGene00003403	mps-1	1	212.634	0.22093
VD	VD12	WBGene00001620	glt-1	1	215.491	0.197674
VD	VD12	WBGene00011958	T23G4.2	1	217.85	0.174419
VD	VD12	WBGene00019582	K09F5.1	1	139.995	0.151163
VD	VD12	WBGene00001672	gpa-10	1	159.852	0.151163
VD	VD12	WBGene00021310	Y32H12A.1	1	160.532	0.151163
VD	VD12	WBGene00009619	npr-6	1	177.066	0.151163
VD	VD12	WBGene00008582	F08G5.3	1	190.624	0.139535
VD	VD12	WBGene00005655	srr-4	1	134.828	0.127907
VD	VD12	WBGene00019076	mrpl-24	1	158.704	0.127907
VD	VD12	WBGene00001175	egl-6	1	121.754	0.116279
VD	VD12	WBGene00006748	unc-8	1	127.118	0.116279
VD	VD12	WBGene00017031	D1044.6	1	114.787	0.116279
VD	VD12	WBGene00022720	ZK370.6	1	121.871	0.116279
VD	VD12	WBGene00010669	bath-37	1	104.901	0.116279
VD	VD12	WBGene00019156	H04M03.12	1	98.6462	0.104651
VD	VD12	WBGene00009387	glb-15	1	154.041	0.104651
VD	VD3_7	WBGene00001374	exp-2	1	107.346	0.112655
